# Major role of iron uptake systems in the intrinsic extra-intestinal virulence of the genus *Escherichia* revealed by a genome-wide association study

**DOI:** 10.1101/712034

**Authors:** Marco Galardini, Olivier Clermont, Alexandra Baron, Bede Busby, Sara Dion, Sören Schubert, Pedro Beltrao, Erick Denamur

## Abstract

The genus *Escherichia* is composed of several species and cryptic clades, including *E. coli*, which behave as a vertebrate gut commensal, but also as an opportunistic pathogen involved in both diarrheic and extra-intestinal diseases. To characterize the genetic determinants of extra-intestinal virulence within the genus, we carried out an unbiased genome-wide association study (GWAS) on 370 commensal, pathogenic and environmental strains representative of the *Escherichia* genus phylogenetic diversity and including *E. albertii* (n=7), *E. fergusonii* (n=5), *Escherichia* clades (n=32) and *E. coli* (n=326), tested in a mouse model of sepsis. We found that the high-pathogenicity island (HPI), a ∼35 kbp gene island encoding the yersiniabactin siderophore, is highly associated with death in mice, surpassing other associated genetic factors also related to iron uptake, such as the aerobactin and the *sitABCD* operons. We validated the association *in vivo* by deleting key components of the HPI in *E. coli* strains in two phylogenetic backgrounds, and found that virulence is correlated in *E. coli* with growth in the presence of various stressors including several antimicrobials, which hints at collateral sensitivities associated with intrinsic virulence. This study points to the major role of iron capture systems in the extra-intestinal virulence of the genus *Escherichia* and the collateral effects on cell growth of such systems.
