## Supplementary Table 1 for "Major role of iron uptake systems in the intrinsic extra-intestinal virulence of the genus *Escherichia* revealed by a genome-wide association study"

### Sheet: strains
Strain ID	Species	Original strain ID	Original collection	Collection reference	Genome reference	Host	Origin	Pathotype1	New Clermont PCR quadruplex2	ST Warwick3	ST IP4	O-type (genome)	H-type (genome)	Number of killed mice over 105	Mouse assay reference
ECOR1	E. coli		ECOR	J Bacteriol 1984	eLife 2017	Human	Faeces	Commensal	A	10	2	O144	H4	0	This work		1 ExPEC are defined as strains isolated in pathologic conditions outside the faeces. InPEC are defined as strains isolated from diarrhoea
ECOR2	E. coli		ECOR	J Bacteriol 1984	eLife 2017	Human	Faeces	Commensal	A	49	2	O48	H32	10	This work		2 As in Clermont et al. Environ Microbiol Rep, 2013
ECOR3	E. coli		ECOR	J Bacteriol 1984	eLife 2017	Non-human mammal	Faeces	Commensal	A	10	182	O10	H32	0	This work		4ST using the schema of the Pasteur Institute, ND= Not Determinable
ECOR4	E. coli		ECOR	J Bacteriol 1984	eLife 2017	Human	Faeces	Commensal	A	63	188	Oneg	H20	0	This work		3 ST using the schema of the Warwick University (Achtman)
ECOR5	E. coli		ECOR	J Bacteriol 1984	eLife 2017	Human	Faeces	Commensal	A	10	390	Oneg	H6	1	This work		5 A + sign indicates that the strain killed at least 6 mice in less than 18 h
ECOR6	E. coli		ECOR	J Bacteriol 1984	eLife 2017	Human	Faeces	Commensal	A	77	ND	Oneg	H5	1	This work
ECOR7	E. coli		ECOR	J Bacteriol 1984	eLife 2017	Non-human mammal	Faeces	Commensal	A	345	636	O8	H45	1	This work
ECOR8	E. coli		ECOR	J Bacteriol 1984	eLife 2017	Human	Faeces	Commensal	A	10	478	O86	H2	10	This work
ECOR9	E. coli		ECOR	J Bacteriol 1984	eLife 2017	Human	Faeces	Commensal	A	10	487	O167	H4	1	This work
ECOR10	E. coli		ECOR	J Bacteriol 1984	eLife 2017	Human	Faeces	Commensal	A	43	2	O6	H10	9	This work
ECOR11	E. coli		ECOR	J Bacteriol 1984	eLife 2017	Human	Urine	ExPEC	A	10	2	O10	H4	10	This work
ECOR12	E. coli		ECOR	J Bacteriol 1984	eLife 2017	Human	Faeces	Commensal	A	10	645	Oneg	H32	7	This work
ECOR13	E. coli		ECOR	J Bacteriol 1984	eLife 2017	Human	Faeces	Commensal	A	44	2	Oneg	H25	1	This work
ECOR14	E. coli		ECOR	J Bacteriol 1984	eLife 2017	Human	Urine	ExPEC	A	10	166	O71	H4	10	This work
ECOR15	E. coli		ECOR	J Bacteriol 1984	eLife 2017	Human	Faeces	Commensal	A	45	167	O25	H30	2	This work
ECOR16	E. coli		ECOR	J Bacteriol 1984	eLife 2017	Non-human mammal	Faeces	Commensal	A	46	168	O9	H10	9	This work
ECOR17	E. coli		ECOR	J Bacteriol 1984	eLife 2017	Non-human mammal	Faeces	Commensal	A	47	169	O29	H12	0	This work
ECOR18	E. coli		ECOR	J Bacteriol 1984	eLife 2017	Non-human mammal	Faeces	Commensal	A	48	132	O5	H11	2	This work
ECOR19	E. coli		ECOR	J Bacteriol 1984	eLife 2017	Non-human mammal	Faeces	Commensal	A	48	132	O89	H5	0	This work
ECOR20	E. coli		ECOR	J Bacteriol 1984	eLife 2017	Non-human mammal	Faeces	Commensal	A	48	172	O121	H11	10	This work
ECOR21	E. coli		ECOR	J Bacteriol 1984	eLife 2017	Non-human mammal	Faeces	Commensal	A	48	172	O121	H11	1	This work
ECOR22	E. coli		ECOR	J Bacteriol 1984	eLife 2017	Non-human mammal	Faeces	Commensal	A	50	174	O150	H28	0	This work
ECOR23	E. coli		ECOR	J Bacteriol 1984	eLife 2017	Non-human mammal	Faeces	Commensal	A	1112	175	O86	H42	0	This work
ECOR24	E. coli		ECOR	J Bacteriol 1984	eLife 2017	Human	Faeces	Commensal	A	52	176	O15	H14	8+	This work
ECOR25	E. coli		ECOR	J Bacteriol 1984	eLife 2017	Non-human mammal	Faeces	Commensal	A	10	367	O127	H40	0	This work
ECOR26	E. coli		ECOR	J Bacteriol 1984	eLife 2017	Human	Faeces	Commensal	B1	53	178	O104	H21	0	This work
ECOR27	E. coli		ECOR	J Bacteriol 1984	eLife 2017	Non-human mammal	Faeces	Commensal	B1	53	179	O104	H21	0	This work
ECOR28	E. coli		ECOR	J Bacteriol 1984	eLife 2017	Human	Faeces	Commensal	B1	54	180	O104	H2	0	This work
ECOR29	E. coli		ECOR	J Bacteriol 1984	eLife 2017	Non-human mammal	Faeces	Commensal	B1	55	181	O150	H21	0	This work
ECOR30	E. coli		ECOR	J Bacteriol 1984	eLife 2017	Non-human mammal	Faeces	Commensal	B1	56	366	O113	H21	0	This work
ECOR31	E. coli		ECOR	J Bacteriol 1984	eLife 2017	Non-human mammal	Faeces	Commensal	E	57	533	Oneg	H25	10	This work
ECOR32	E. coli		ECOR	J Bacteriol 1984	eLife 2017	Non-human mammal	Faeces	Commensal	B1	56	366	O7	H21	0	This work
ECOR33	E. coli		ECOR	J Bacteriol 1984	eLife 2017	Non-human mammal	Faeces	Commensal	B1	56	366	O7	H21	9	This work
ECOR34	E. coli		ECOR	J Bacteriol 1984	eLife 2017	Non-human mammal	Faeces	Commensal	B1	58	186	O88	H21	0	This work
ECOR35	E. coli		ECOR	J Bacteriol 1984	eLife 2017	Human	Faeces	Commensal	F	59	34	O1	H7	10+	This work
ECOR36	E. coli		ECOR	J Bacteriol 1984	eLife 2017	Human	Faeces	Commensal	F	59	34	O1	H7	0	This work
ECOR37	E. coli		ECOR	J Bacteriol 1984	eLife 2017	Non-human mammal	Faeces	Commensal	E	61	187	O55	H7	1	This work
ECOR38	E. coli		ECOR	J Bacteriol 1984	eLife 2017	Human	Faeces	Commensal	F	62	254	O7	H45	10+	This work
ECOR39	E. coli		ECOR	J Bacteriol 1984	eLife 2017	Human	Faeces	Commensal	F	62	254	O7	H45	10	This work
ECOR40	E. coli		ECOR	J Bacteriol 1984	eLife 2017	Human	Urine	ExPEC	F	62	254	O7	H45	10	This work
ECOR41	E. coli		ECOR	J Bacteriol 1984	eLife 2017	Human	Faeces	Commensal	F	62	254	O7	Hneg	10+	This work
ECOR42	E. coli		ECOR	J Bacteriol 1984	eLife 2017	Human	Faeces	Commensal	E	64	190	Oneg	H26	1	This work
ECOR43	E. coli		ECOR	J Bacteriol 1984	eLife 2017	Human	Faeces	Commensal	A	43	2	O112	H18	10	This work
ECOR44	E. coli		ECOR	J Bacteriol 1984	eLife 2017	Non-human mammal	Faeces	Commensal	D	130	192	O17	H34	0	This work
ECOR45	E. coli		ECOR	J Bacteriol 1984	eLife 2017	Non-human mammal	Faeces	Commensal	B1	67	193	Oneg	H2	0	This work
ECOR46	E. coli		ECOR	J Bacteriol 1984	eLife 2017	Non-human mammal	Faeces	Commensal	D	68	14	O1	H6	0	This work
ECOR47	E. coli		ECOR	J Bacteriol 1984	eLife 2017	Non-human mammal	Faeces	Commensal	D	69	255	O17	H18	1	This work
ECOR48	E. coli		ECOR	J Bacteriol 1984	eLife 2017	Human	Urine	ExPEC	D	70	380	O23	H15	7	This work
ECOR49	E. coli		ECOR	J Bacteriol 1984	eLife 2017	Human	Faeces	Commensal	D	405	257	O2	H4	8	This work
ECOR50	E. coli		ECOR	J Bacteriol 1984	eLife 2017	Human	Urine	ExPEC	D	72	195	O2	H4	10	This work
ECOR51	E. coli		ECOR	J Bacteriol 1984	eLife 2017	Human	Faeces	Commensal	B2	73	196	O25	H1	8+	Mol Biol Evol 2007
ECOR52	E. coli		ECOR	J Bacteriol 1984	eLife 2017	Non-human mammal	Faeces	Commensal	B2	73	197	O25	H1	6	Mol Biol Evol 2007
ECOR53	E. coli		ECOR	J Bacteriol 1984	eLife 2017	Human	Faeces	Commensal	B2	12	36	O4	H5	9	Mol Biol Evol 2007
ECOR54	E. coli		ECOR	J Bacteriol 1984	eLife 2017	Human	Faeces	Commensal	B2	73	199	O25	H1	2	Mol Biol Evol 2007
ECOR55	E. coli		ECOR	J Bacteriol 1984	eLife 2017	Human	Faeces	Commensal	B2	74	4	O25	H1	10+	Mol Biol Evol 2007
ECOR56	E. coli		ECOR	J Bacteriol 1984	eLife 2017	Human	Urine	ExPEC	B2	73	52	O6	H1	10	Mol Biol Evol 2007
ECOR57	E. coli		ECOR	J Bacteriol 1984	eLife 2017	Non-human mammal	Faeces	Commensal	B2	73	4	O2	H1	7	Mol Biol Evol 2007
ECOR58	E. coli		ECOR	J Bacteriol 1984	eLife 2017	Non-human mammal	Faeces	Commensal	B1	75	202	O112	H8	10	Mol Biol Evol 2007
ECOR59	E. coli		ECOR	J Bacteriol 1984	eLife 2017	Human	Faeces	Commensal	B2	12	36	O4	H40	10+	Mol Biol Evol 2007
ECOR60	E. coli		ECOR	J Bacteriol 1984	eLife 2017	Human	Urine	ExPEC	B2	12	36	O4	H5	1	Mol Biol Evol 2007
ECOR61	E. coli		ECOR	J Bacteriol 1984	eLife 2017	Human	Faeces	Commensal	B2	79	1	O2	H4	10+	Mol Biol Evol 2007
ECOR62	E. coli		ECOR	J Bacteriol 1984	eLife 2017	Human	Urine	ExPEC	B2	79	1	O2	H4	10+	Mol Biol Evol 2007
ECOR63	E. coli		ECOR	J Bacteriol 1984	eLife 2017	Human	Faeces	Commensal	B2	80	205	Oneg	H7	10+	Mol Biol Evol 2007
ECOR64	E. coli		ECOR	J Bacteriol 1984	eLife 2017	Human	Urine	ExPEC	B2	14	6	O75	H5	10	Mol Biol Evol 2007
ECOR65	E. coli		ECOR	J Bacteriol 1984	eLife 2017	Non-human mammal	Faeces	Commensal	B2	681	304	O8	H10	10	Mol Biol Evol 2007
ECOR66	E. coli		ECOR	J Bacteriol 1984	eLife 2017	Non-human mammal	Faeces	Commensal	B2	83	207	O4	H40	10	Mol Biol Evol 2007
ECOR67	E. coli		ECOR	J Bacteriol 1984	eLife 2017	Non-human mammal	Faeces	Commensal	B1	84	208	O8	H49	1	This work
ECOR69	E. coli		ECOR	J Bacteriol 1984	eLife 2017	Non-human mammal	Faeces	Commensal	B1	86	86	O86	H10	1	This work
ECOR70	E. coli		ECOR	J Bacteriol 1984	eLife 2017	Non-human mammal	Faeces	Commensal	C	88	66	O78	H19	8	This work
ECOR71	E. coli		ECOR	J Bacteriol 1984	eLife 2017	Human	Urine	ExPEC	C	360	66	Oneg	H19	1	This work
ECOR72	E. coli		ECOR	J Bacteriol 1984	eLife 2017	Human	Urine	ExPEC	B1	89	213	O112	H8	10+	This work
IAI01	E. coli	VDG385	IAI	Infect Immun 1999	eLife 2017	Human	Faeces	Commensal	B1	1128	294	O8	H-	0	Infect Immun 1999
IAI02	E. coli	VDG391	IAI	Infect Immun 1999	eLife 2017	Human	Faeces	Commensal	B1	154	338	Oneg	H38	0	Infect Immun 1999
IAI03	E. coli	VDG412	IAI	Infect Immun 1999	eLife 2017	Human	Faeces	Commensal	A	1434	ND	O18	H14	0	Infect Immun 1999
IAI04	E. coli	VDG369	IAI	Infect Immun 1999	eLife 2017	Human	Faeces	Commensal	A	10	2	O89	H9	0	Infect Immun 1999
IAI05	E. coli	VDG370	IAI	Infect Immun 1999	eLife 2017	Human	Faeces	Commensal	E	3051	939	O38	H45	0	Infect Immun 1999
IAI06	E. coli	VDG378	IAI	Infect Immun 1999	eLife 2017	Human	Faeces	Commensal	A	10	16	O2	H48	0	Infect Immun 1999
IAI07	E. coli	VDG379	IAI	Infect Immun 1999	eLife 2017	Human	Faeces	Commensal	A	1137	2	O16	H48	0	Infect Immun 1999
IAI08	E. coli	VDG381	IAI	Infect Immun 1999	eLife 2017	Human	Faeces	Commensal	C	3593	7	O8	H9	0	Infect Immun 1999
IAI09	E. coli	VDG384	IAI	Infect Immun 1999	eLife 2017	Human	Faeces	Commensal	A	10	818	O71	H4	0	Infect Immun 1999
IAI10	E. coli	VDG387	IAI	Infect Immun 1999	eLife 2017	Human	Faeces	Commensal	A	548	2	O74	H39	0	Infect Immun 1999
IAI11	E. coli	VDG388	IAI	Infect Immun 1999	eLife 2017	Human	Faeces	Commensal	A	10	390	Oneg	H6	0	Infect Immun 1999
IAI12	E. coli	VDG408	IAI	Infect Immun 1999	eLife 2017	Human	Faeces	Commensal	A	10	466	O148	H32	0	Infect Immun 1999
IAI13	E. coli	VDG443	IAI	Infect Immun 1999	eLife 2017	Human	Faeces	Commensal	A	10	830	O1	H32	0	Infect Immun 1999
IAI14	E. coli	VDG447	IAI	Infect Immun 1999	eLife 2017	Human	Faeces	Commensal	A	10	2	O111	H12	0	Infect Immun 1999
IAI15	E. coli	VDG432	IAI	Infect Immun 1999	eLife 2017	Human	Faeces	Commensal	A	34	638	ONT	H33	0	Infect Immun 1999
IAI16	E. coli	AV43	IAI	Infect Immun 1999	eLife 2017	Human	Blood	ExPEC	A	1434	ND	O18	H14	0	Infect Immun 1999
IAI17	E. coli	AV7	IAI	Infect Immun 1999	eLife 2017	Human	Urine	ExPEC	A	34	638	O17	H33	0	Infect Immun 1999
IAI18	E. coli	AV15	IAI	Infect Immun 1999	eLife 2017	Human	Urine	ExPEC	C	88	229	Oneg	H4	0	Infect Immun 1999
IAI19	E. coli	AV9	IAI	Infect Immun 1999	eLife 2017	Human	Urine	ExPEC	A	10	779	O103	H12	0	Infect Immun 1999
IAI20	E. coli	AV5	IAI	Infect Immun 1999	eLife 2017	Human	Miscellaneous	ExPEC	A	10	819	O153	H4	0	Infect Immun 1999
IAI21	E. coli	SA36	IAI	Infect Immun 1999	eLife 2017	Human	Urine	ExPEC	B1	210	831	O96	H19	0	Infect Immun 1999
IAI22	E. coli	SA19	IAI	Infect Immun 1999	eLife 2017	Human	Urine	ExPEC	A	10	475	O10	H4	0	Infect Immun 1999
IAI23	E. coli	SA65	IAI	Infect Immun 1999	eLife 2017	Human	Urine	ExPEC	A	1434	817	O18	H14	0	Infect Immun 1999
IAI24	E. coli	SA60	IAI	Infect Immun 1999	eLife 2017	Human	Urine	ExPEC	D	130	816	O17	H34	0	Infect Immun 1999
IAI25	E. coli	SA17	IAI	Infect Immun 1999	eLife 2017	Human	Urine	ExPEC	A	10	475	O107	H27	0	Infect Immun 1999
IAI26	E. coli	SA55	IAI	Infect Immun 1999	eLife 2017	Human	Urine	ExPEC	A	10	2	Oneg	H21	0	Infect Immun 1999
IAI27	E. coli	SA67	IAI	Infect Immun 1999	eLife 2017	Human	Urine	ExPEC	D	106	ND	O73	H18	0	Infect Immun 1999
IAI28	E. coli	SA77	IAI	Infect Immun 1999	eLife 2017	Human	Urine	ExPEC	A	10	475	O10	H4	0	Infect Immun 1999
IAI29	E. coli	SA5	IAI	Infect Immun 1999	eLife 2017	Human	Urine	ExPEC	A	10	466	O73	H31	0	Infect Immun 1999
IAI30	E. coli	SA66	IAI	Infect Immun 1999	eLife 2017	Human	Urine	ExPEC	D	106	3	O73	H18	0	Infect Immun 1999
IAI31	E. coli	SA24	IAI	Infect Immun 1999	eLife 2017	Human	Urine	ExPEC	A	10	2	O29	H4	0	Infect Immun 1999
IAI32	Clade I	SA53	IAI	Infect Immun 1999	eLife 2017	Human	Urine	ExPEC	Clade I	3042	435	O45	H25	0	Infect Immun 1999
IAI33	E. coli	SA25	IAI	Infect Immun 1999	eLife 2017	Human	Urine	ExPEC	F	624	ND	O1	H1	0	Infect Immun 1999
IAI34	E. coli	AV38	IAI	Infect Immun 1999	eLife 2017	Human	Blood	ExPEC	A	10	2	O9	H9	0	Infect Immun 1999
IAI35	E. coli	AV2	IAI	Infect Immun 1999	eLife 2017	Human	Blood	ExPEC	F	59	815	O1	H7	10+	Infect Immun 1999
IAI36	E. coli	AV23	IAI	Infect Immun 1999	eLife 2017	Human	Miscellaneous	ExPEC	F	62	254	O7	H45	10+	Infect Immun 1999
IAI37	E. coli	AV8	IAI	Infect Immun 1999	eLife 2017	Human	Miscellaneous	ExPEC	A	10	767	O19	H4	0	Infect Immun 1999
IAI38	E. coli	AV41	IAI	Infect Immun 1999	eLife 2017	Human	Miscellaneous	ExPEC	B2	79	1	O2	H4	10+	Infect Immun 1999
IAI39	E. coli	SA58	IAI	Infect Immun 1999	eLife 2017	Human	Urine	ExPEC	F	62	254	O7	H45	8	Infect Immun 1999
IAI40	E. coli	SA30	IAI	Infect Immun 1999	eLife 2017	Human	Urine	ExPEC	A	10	ND	O4	H4	0	Infect Immun 1999
IAI41	E. coli	SA9	IAI	Infect Immun 1999	eLife 2017	Human	Urine	ExPEC	C	2230	7	Oneg	H4	0	Infect Immun 1999
IAI42	E. coli	SA14	IAI	Infect Immun 1999	eLife 2017	Human	Urine	ExPEC	C	23	7	O114	H9	5	Infect Immun 1999
IAI43	E. coli	SA6	IAI	Infect Immun 1999	eLife 2017	Human	Urine	ExPEC	C	88	65	O104	H12	0	Infect Immun 1999
IAI44	E. coli	SA69	IAI	Infect Immun 1999	eLife 2017	Human	Urine	ExPEC	A	10	478	O78	H10	7	Infect Immun 1999
IAI45	Clade I	SA59	IAI	Infect Immun 1999	eLife 2017	Human	Urine	ExPEC	Clade I	3042	435	O45	H25	0	Infect Immun 1999
IAI46	E. coli	AV16	IAI	Infect Immun 1999	eLife 2017	Human	Urine	ExPEC	B2	95	1	O45	H7	9	Infect Immun 1999
IAI47	E. coli	AV60	IAI	Infect Immun 1999	eLife 2017	Human	Urine	ExPEC	B2	1861	821	O16	H5	0	Infect Immun 1999
IAI48	E. coli	AV65	IAI	Infect Immun 1999	eLife 2017	Human	Blood	ExPEC	B2	452	149	O81	H27	0	Infect Immun 1999
IAI49	E. coli	AV46	IAI	Infect Immun 1999	eLife 2017	Human	Urine	ExPEC	B2	706	217	O85	H1	10+	Infect Immun 1999
IAI50	E. coli	AV24	IAI	Infect Immun 1999	eLife 2017	Human	Urine	ExPEC	E	1265	312	O87	H19	0	Infect Immun 1999
IAI51	E. coli	SA38	IAI	Infect Immun 1999	eLife 2017	Human	Urine	ExPEC	B2	141	10	O2	H6	10+	Infect Immun 1999
IAI53	E. coli	SA44	IAI	Infect Immun 1999	eLife 2017	Human	Urine	ExPEC	B2	363	61	O46	H31	0	Infect Immun 1999
IAI54	E. coli	TIM2	IAI	Infect Immun 1999	eLife 2017	Human	Urine	ExPEC	B2	73	4	O2	H1	0	Infect Immun 1999
IAI55	E. coli	TIM42	IAI	Infect Immun 1999	eLife 2017	Human	Urine	ExPEC	B2	372	455	O83	H31	10	Infect Immun 1999
IAI56	E. coli	SA51	IAI	Infect Immun 1999	eLife 2017	Human	Urine	ExPEC	B2	95	694	O1	H7	9	Infect Immun 1999
IAI57	E. coli	SA46	IAI	Infect Immun 1999	eLife 2017	Human	Urine	ExPEC	B2	127	22	O6	H31	9+	Infect Immun 1999
IAI58	E. coli	AV19	IAI	Infect Immun 1999	eLife 2017	Human	Urine	ExPEC	F	59	34	O1	H7	9+	Infect Immun 1999
IAI59	E. coli	AV55	IAI	Infect Immun 1999	eLife 2017	Human	Urine	ExPEC	B2	79	1	O2	H4	10+	Infect Immun 1999
IAI60	E. coli	AV56	IAI	Infect Immun 1999	eLife 2017	Human	Blood	ExPEC	B2	95	1	O2	H4	0	Infect Immun 1999
IAI61	E. coli	AV1	IAI	Infect Immun 1999	eLife 2017	Human	Miscellaneous	ExPEC	B2	95	1	O1	H7	9	Infect Immun 1999
IAI62	E. coli	AV17	IAI	Infect Immun 1999	eLife 2017	Human	Urine	ExPEC	B2	127	33	O6	H31	10+	Infect Immun 1999
IAI63	E. coli	AV11	IAI	Infect Immun 1999	eLife 2017	Human	Urine	ExPEC	B2	127	33	O6	H31	10+	Infect Immun 1999
IAI64	E. coli	AV80	IAI	Infect Immun 1999	eLife 2017	Human	Urine	ExPEC	B2	372	490	O83	H31	10+	Infect Immun 1999
IAI65	E. coli	SA85	IAI	Infect Immun 1999	eLife 2017	Human	Miscellaneous	ExPEC	B2	95	1	O2	H4	10+	Infect Immun 1999
IAI66	E. coli	SA22	IAI	Infect Immun 1999	eLife 2017	Human	Urine	ExPEC	B2	95	1	O2	H4	9+	Infect Immun 1999
IAI67	E. coli	SA1	IAI	Infect Immun 1999	eLife 2017	Human	Urine	ExPEC	B2	14	6	O75	H5	0	Infect Immun 1999
IAI68	E. coli	SA28	IAI	Infect Immun 1999	eLife 2017	Human	Urine	ExPEC	B2	73	4	Oneg	H1	3	Infect Immun 1999
IAI69	E. coli	SA86	IAI	Infect Immun 1999	eLife 2017	Human	Miscellaneous	ExPEC	B2	95	1	O2	H4	10+	Infect Immun 1999
IAI70	E. coli	SA37	IAI	Infect Immun 1999	eLife 2017	Human	Urine	ExPEC	B2	372	490	O6	H-	10+	Infect Immun 1999
IAI71	E. coli	AV44	IAI	Infect Immun 1999	eLife 2017	Human	Urine	ExPEC	B2	12	35	O4	H1	10+	Infect Immun 1999
IAI72	E. coli	AV4	IAI	Infect Immun 1999	eLife 2017	Human	Urine	ExPEC	B2	73	4	O2	H1	10+	Infect Immun 1999
IAI73	E. coli	AV13	IAI	Infect Immun 1999	eLife 2017	Human	Blood	ExPEC	B2	127	218	O6	H31	10+	Infect Immun 1999
IAI74	E. coli	AV61	IAI	Infect Immun 1999	eLife 2017	Human	Urine	ExPEC	B2	141	10	O2	H6	10+	Infect Immun 1999
IAI75	E. coli	AV30	IAI	Infect Immun 1999	eLife 2017	Human	Miscellaneous	ExPEC	B2	127	33	O6	H31	10+	Infect Immun 1999
IAI76	E. coli	AV51	IAI	Infect Immun 1999	eLife 2017	Human	Urine	ExPEC	B2	127	33	O6	H31	3	Infect Immun 1999
IAI77	E. coli	SA29	IAI	Infect Immun 1999	eLife 2017	Human	Urine	ExPEC	B2	12	36	O4	H5	10+	Infect Immun 1999
IAI78	E. coli	SA7	IAI	Infect Immun 1999	eLife 2017	Human	Urine	ExPEC	B2	14	6	Oneg	H5	5	Infect Immun 1999
IAI79	E. coli	SA26	IAI	Infect Immun 1999	eLife 2017	Human	Urine	ExPEC	B2	14	6	O18	H5	10+	Infect Immun 1999
IAI80	E. coli	SA41	IAI	Infect Immun 1999	eLife 2017	Human	Urine	ExPEC	B2	14	6	O18	H-	10+	Infect Immun 1999
IAI81	E. coli	SA54	IAI	Infect Immun 1999	eLife 2017	Human	Urine	ExPEC	B2	14	6	O18	H5	9+	Infect Immun 1999
IAI82	E. coli	SA13	IAI	Infect Immun 1999	eLife 2017	Human	Urine	ExPEC	B2	127	33	O6	H31	10+	Infect Immun 1999
NILS01	E. coli	001-013P2	Coliville	Microbiology 2016	eLife 2017	Human	Faeces	Commensal	D	69	3	O25	H18	10	This work
NILS02	E. coli	011-002	Coliville	Microbiology 2016	eLife 2017	Human	Faeces	Commensal	B1	224	730	O173	H23	0	This work
NILS03	E. coli	001-024c2	Coliville	Microbiology 2016	eLife 2017	Human	Faeces	Commensal	A	216	960	O11	H4	0	This work
NILS04	E. coli	001-001P1	Coliville	Microbiology 2016	eLife 2017	Human	Faeces	Commensal	A	46	398	O9	H4	0	This work
NILS05	E. coli	011-007	Coliville	Microbiology 2016	eLife 2017	Human	Faeces	Commensal	E	543	864	O169	H9	0	This work
NILS06	E. coli	020-008	Coliville	Microbiology 2016	eLife 2017	Human	Faeces	Commensal	A	10	2	O9	H9	0	This work
NILS07	E. coli	003-003	Coliville	Microbiology 2016	eLife 2017	Human	Faeces	Commensal	A	10	835	O105	H6	10	This work
NILS08	E. coli	001-021c2	Coliville	Microbiology 2016	eLife 2017	Human	Faeces	Commensal	A	10	836	O107	H27	1	This work
NILS09	E. coli	009-005	Coliville	Microbiology 2016	eLife 2017	Human	Faeces	Commensal	A	10	2	O12	H4	10	This work
NILS10	E. coli	024-005cf	Coliville	Microbiology 2016	eLife 2017	Human	Faeces	Commensal	A	1137	2	O16	H48	0	This work
NILS11	E. coli	005-021	Coliville	Microbiology 2016	eLife 2017	Human	Faeces	Commensal	A	10	16	O2	H4/H48	7	This work
NILS12	E. coli	017-002	Coliville	Microbiology 2016	eLife 2017	Human	Faeces	Commensal	A	450	132	O25	H16	10	This work
NILS13	E. coli	001-016	Coliville	Microbiology 2016	eLife 2017	Human	Faeces	Commensal	A	1137	837	O16	H48	0	This work
NILS14	E. coli	035-009c2	Coliville	Microbiology 2016	eLife 2017	Human	Faeces	Commensal	A	10	756	O71	H25	0	This work
NILS15	E. coli	025-029	Coliville	Microbiology 2016	eLife 2017	Human	Faeces	Commensal	C	88	66	Oneg	H12	7	This work
NILS16	E. coli	INFR76	INFR	J Bacteriol 2014	eLife 2017	Human	Blood	ExPEC	A	167	2	O89	H9	0	This work
NILS17	E. coli	INFR94	INFR	J Bacteriol 2014	eLife 2017	Human	Blood	ExPEC	A	2739	132	O21	H52	0	This work
NILS18	E. coli	INFR93	INFR	J Bacteriol 2014	eLife 2017	Human	Blood	ExPEC	D	69	3	O17	H18	10	This work
NILS19	E. coli	INFR21	INFR	J Bacteriol 2014	eLife 2017	Human	Blood	ExPEC	B2	131	43	O25	H4	10	This work
NILS20	E. coli	INFR92	INFR	J Bacteriol 2014	eLife 2017	Human	Blood	ExPEC	B2	452	838	O81	H27	4	This work
NILS21	E. coli	INFR95	INFR	J Bacteriol 2014	eLife 2017	Human	Blood	ExPEC	B2	95	1	O2	H5	10+	This work
NILS22	E. coli	INFR55	INFR	J Bacteriol 2014	eLife 2017	Human	Miscellaneous	ExPEC	A	10	2	O89	H9	10	This work
NILS23	E. coli	INFR85	INFR	J Bacteriol 2014	eLife 2017	Human	Miscellaneous	ExPEC	D	973	597	O21	H5	9	This work
NILS24	E. coli	INFR57	INFR	J Bacteriol 2014	eLife 2017	Human	Miscellaneous	ExPEC	B1	58	87	O65	H16	0	This work
NILS25	E. coli	INFR62	INFR	J Bacteriol 2014	eLife 2017	Human	Miscellaneous	ExPEC	B2	131	43	O25	H4	10	This work
NILS26	E. coli	INFR83	INFR	J Bacteriol 2014	eLife 2017	Human	Miscellaneous	ExPEC	B2	569	732	O46	H31	9	This work
NILS27	E. coli	INFR67	INFR	J Bacteriol 2014	eLife 2017	Human	Miscellaneous	ExPEC	B2	131	43	O25	H4	10	This work
NILS28	E. coli	INFR60	INFR	J Bacteriol 2014	eLife 2017	Human	Miscellaneous	ExPEC	B2	1193	53	O75	H5	10	This work
NILS29	E. coli	INFR79	INFR	J Bacteriol 2014	eLife 2017	Human	Miscellaneous	ExPEC	B2	127	33	O6	H31	10+	This work
NILS30	E. coli	INFR05	INFR	J Bacteriol 2014	eLife 2017	Human	Urine	ExPEC	A	3877	2	Oneg	H4	0	This work
NILS31	Clade I	INFR16	INFR	J Bacteriol 2014	eLife 2017	Human	Urine	ExPEC	Clade I	2562	675	O17	H45	1	This work
NILS32	E. coli	INFR20	INFR	J Bacteriol 2014	eLife 2017	Human	Urine	ExPEC	A	10	2	O11	H4	10	This work
NILS33	E. coli	INFR37	INFR	J Bacteriol 2014	eLife 2017	Human	Urine	ExPEC	B1	154	338	Oneg	H38	0	This work
NILS34	E. coli	INFR28	INFR	J Bacteriol 2014	eLife 2017	Human	Urine	ExPEC	C	23	7	Oneg	H12	10	This work
NILS35	E. coli	INFR29	INFR	J Bacteriol 2014	eLife 2017	Human	Urine	ExPEC	A	4238	390	Oneg	H4	10	This work
NILS36	E. coli	INFR32	INFR	J Bacteriol 2014	eLife 2017	Human	Urine	ExPEC	F	7339	34	O1	H7	5	This work
NILS37	E. coli	INFR40	INFR	J Bacteriol 2014	eLife 2017	Human	Urine	ExPEC	A	1434	817	O18	H14	0	This work
NILS38	E. coli	INFR68	INFR	J Bacteriol 2014	eLife 2017	Human	Urine	ExPEC	D	501	839	O17	H1	0	This work
NILS39	E. coli	INFR06	INFR	J Bacteriol 2014	eLife 2017	Human	Urine	ExPEC	D	69	3	O17	H18	10	This work
NILS40	E. coli	INFR74	INFR	J Bacteriol 2014	eLife 2017	Human	Urine	ExPEC	C	23	7	Oneg	H12	0	This work
NILS41	E. coli	INFR08	INFR	J Bacteriol 2014	eLife 2017	Human	Urine	ExPEC	A	93	17	O5	H4	0	This work
NILS42	E. coli	INFR09	INFR	J Bacteriol 2014	eLife 2017	Human	Urine	ExPEC	D	38	8	Oneg	H30	10	This work
NILS43	E. coli	INFR36	INFR	J Bacteriol 2014	eLife 2017	Human	Urine	ExPEC	A	540	716	Oneg	H30	0	This work
NILS44	E. coli	INFR23	INFR	J Bacteriol 2014	eLife 2017	Human	Urine	ExPEC	B2	131	506	O16	H5	10	This work
NILS45	E. coli	INFR52	INFR	J Bacteriol 2014	eLife 2017	Human	Urine	ExPEC	E	3018	940	O137	H41	1	This work
NILS46	E. coli	INFR10	INFR	J Bacteriol 2014	eLife 2017	Human	Urine	ExPEC	D	69	3	O17	H18	9	This work
NILS47	E. coli	INFR02	INFR	J Bacteriol 2014	eLife 2017	Human	Urine	ExPEC	C	88	961	O8	H19	10	This work
NILS48	E. coli	INFR34	INFR	J Bacteriol 2014	eLife 2017	Human	Urine	ExPEC	C	23	7	O78	H4	9	This work
NILS49	E. coli	INFR44	INFR	J Bacteriol 2014	eLife 2017	Human	Urine	ExPEC	B1	58	24	O9	H11	7	This work
NILS50	E. coli	INFR59	INFR	J Bacteriol 2014	eLife 2017	Human	Urine	ExPEC	D	69	3	O15	H18	9	This work
NILS51	E. coli	INFR38	INFR	J Bacteriol 2014	eLife 2017	Human	Urine	ExPEC	D	132	962	O3	H1	1	This work
NILS52	E. coli	INFR72	INFR	J Bacteriol 2014	eLife 2017	Human	Urine	ExPEC	D	963	963	O2	H18	10	This work
NILS53	E. coli	INFR01	INFR	J Bacteriol 2014	eLife 2017	Human	Urine	ExPEC	B2	131	506	O16	H5	10	This work
NILS54	E. coli	INFR03	INFR	J Bacteriol 2014	eLife 2017	Human	Urine	ExPEC	B2	6458	10	O2	H6	9	This work
NILS55	E. coli	INFR04	INFR	J Bacteriol 2014	eLife 2017	Human	Urine	ExPEC	B2	131	43	O25	H4	9	This work
NILS56	E. coli	INFR69	INFR	J Bacteriol 2014	eLife 2017	Human	Urine	ExPEC	D	405	44	O102	H6	10	This work
NILS57	E. coli	INFR07	INFR	J Bacteriol 2014	eLife 2017	Human	Urine	ExPEC	B2	95	1	O1	H7	10+	This work
NILS58	E. coli	INFR11	INFR	J Bacteriol 2014	eLife 2017	Human	Urine	ExPEC	B2	6530	964	O107	H5	10	This work
NILS59	E. coli	INFR12	INFR	J Bacteriol 2014	eLife 2017	Human	Urine	ExPEC	B2	73	29	O6	H1	8	This work
NILS60	E. coli	INFR41	INFR	J Bacteriol 2014	eLife 2017	Human	Urine	ExPEC	G	117	48	O33	H4	6	This work
NILS61	E. coli	INFR14	INFR	J Bacteriol 2014	eLife 2017	Human	Urine	ExPEC	B2	141	965	O2	H7	9	This work
NILS62	E. coli	INFR17	INFR	J Bacteriol 2014	eLife 2017	Human	Urine	ExPEC	B2	141	26	O2	H6	10+	This work
NILS63	E. coli	INFR18	INFR	J Bacteriol 2014	eLife 2017	Human	Urine	ExPEC	B2	91	745	O39	H4	10	This work
NILS64	E. coli	INFR19	INFR	J Bacteriol 2014	eLife 2017	Human	Urine	ExPEC	B2	131	43	O25	H4	8	This work
NILS65	E. coli	INFR22	INFR	J Bacteriol 2014	eLife 2017	Human	Urine	ExPEC	B2	127	33	O6	H31	9	This work
NILS66	E. coli	INFR24	INFR	J Bacteriol 2014	eLife 2017	Human	Urine	ExPEC	B2	140	1	O2	H5	10	This work
NILS67	E. coli	INFR26	INFR	J Bacteriol 2014	eLife 2017	Human	Urine	ExPEC	B2	95	1	O2	H4	10+	This work
NILS68	E. coli	INFR27	INFR	J Bacteriol 2014	eLife 2017	Human	Urine	ExPEC	B2	95	1	O1	H7	10	This work
NILS69	E. coli	INFR30	INFR	J Bacteriol 2014	eLife 2017	Human	Urine	ExPEC	B2	1170	966	Oneg	H4	10	This work
NILS70	E. coli	INFR31	INFR	J Bacteriol 2014	eLife 2017	Human	Urine	ExPEC	B2	12	36	O4	H5	10	This work
NILS71	E. coli	INFR33	INFR	J Bacteriol 2014	eLife 2017	Human	Urine	ExPEC	B2	1154	29	O2	H1	10+	This work
NILS72	E. coli	INFR38	INFR	J Bacteriol 2014	eLife 2017	Human	Urine	ExPEC	B2	127	32	O6	H31	7	This work
NILS73	E. coli	INFR43	INFR	J Bacteriol 2014	eLife 2017	Human	Urine	ExPEC	B2	131	43	O25	H4	10	This work
NILS74	E. coli	INFR47	INFR	J Bacteriol 2014	eLife 2017	Human	Urine	ExPEC	B2	73	52	O6	H1	9	This work
NILS75	E. coli	INFR48	INFR	J Bacteriol 2014	eLife 2017	Human	Urine	ExPEC	B2	12	820	O4	H5	7	This work
NILS76	E. coli	INFR50	INFR	J Bacteriol 2014	eLife 2017	Human	Urine	ExPEC	B2	131	506	O16	H5	10	This work
NILS77	E. coli	INFR57	INFR	J Bacteriol 2014	eLife 2017	Human	Urine	ExPEC	B2	7344	807	O158	H34	9	This work
NILS78	E. coli	INFR58	INFR	J Bacteriol 2014	eLife 2017	Human	Urine	ExPEC	B2	95	1	O1	H7	10	This work
NILS79	E. coli	INFR63	INFR	J Bacteriol 2014	eLife 2017	Human	Urine	ExPEC	B2	127	32	O6	H31	10	This work
NILS80	E. coli	INFR64	INFR	J Bacteriol 2014	eLife 2017	Human	Urine	ExPEC	B2	569	732	O46	H31	10	This work
NILS81	E. coli	INFR70	INFR	J Bacteriol 2014	eLife 2017	Human	Urine	ExPEC	B2	372	40	O83	H31	10	This work
NILS82	E. coli	INFR73	INFR	J Bacteriol 2014	eLife 2017	Human	Urine	ExPEC	B2	95	1	O1	H7	10	This work
EDL933	E. coli		Archetypal			Human	Faeces	InPEC	E	11	291	O157	H7	0	Plos Genet 2009
025-010	E. coli		Coliville	Microbiology 2016	This work	Human	Faeces	Commensal	E	543	864	O169	H9	0	This work
B6A1	E. coli		Colibafi	J Clin Microbiol 2011	This work	Human	Blood	ExPEC	E	1508	875	O172	H45	0	This work
LMR-3158	E. coli		Personal collection		This work	Human	Urine	ExPEC	E	3777	533	O24	H25	4	This work
ROAR012	E. coli		ROAR	Mol Biol Evol 2016	This work	Non-human mammal	Faeces	Commensal	E	10233	95	O112	H32	0	This work
ROAR029	E. coli		ROAR	Mol Biol Evol 2016	This work	Non-human mammal	Faeces	Commensal	E	9312	109	O44/O38	H39	0	This work
ROAR036	E. coli		ROAR	Mol Biol Evol 2016	This work	Non-human mammal	Faeces	Commensal	E	new	113	O39	H18	0	This work
ROAR059	E. coli		ROAR	Mol Biol Evol 2016	This work	Non-human mammal	Faeces	Commensal	E	3774	120	O17	H31	0	This work
ROAR131	E. coli		ROAR	Mol Biol Evol 2016	This work	Non-human mammal	Faeces	Commensal	E	350	305	O115	H18	10+	This work
ROAR274	E. coli		ROAR	Mol Biol Evol 2016	This work	Non-human mammal	Faeces	Commensal	E	new	358	O114	H18	10	This work
ROAR387	E. coli		ROAR	Mol Biol Evol 2016	This work	Human	Faeces	Commensal	E	6646	411	Oneg	H39	5	This work
EC6230	E. coli		Water	Front Microbiol 2017	This work	/	Water	Environment	E	2569	673	O153	H31	0	This work
H1-001-0027-S-G	E. coli		Septicoli	J Antimicrobial Chemother 2020	J Antimicrobial Chemother 2020	Human	Blood	ExPEC	B1	58	24	O9	H25	10	This work
H1-001-0093-R-A	E. coli		Septicoli	J Antimicrobial Chemother 2020	J Antimicrobial Chemother 2020	Human	Blood	ExPEC	B1	155	21	O25b	H34	0	This work
H1-001-0125-B-M	E. coli		Septicoli	J Antimicrobial Chemother 2020	J Antimicrobial Chemother 2020	Human	Blood	ExPEC	B1	58	186	O49	H9	0	This work
H1-002-0064-E-M	E. coli		Septicoli	J Antimicrobial Chemother 2020	J Antimicrobial Chemother 2020	Human	Blood	ExPEC	B1	58	24	O9	H25	5	This work
H1-003-0010-G-J	E. coli		Septicoli	J Antimicrobial Chemother 2020	J Antimicrobial Chemother 2020	Human	Blood	ExPEC	B1	58	24	O8	H25	6	This work
H1-004-0017-B-M	E. coli		Septicoli	J Antimicrobial Chemother 2020	J Antimicrobial Chemother 2020	Human	Blood	ExPEC	B1	58	24	O9	H9	3	This work
H1-005-0058-M-A	E. coli		Septicoli	J Antimicrobial Chemother 2020	J Antimicrobial Chemother 2020	Human	Blood	ExPEC	B1	58	24	O9	H25	8	This work
H14	E. coli		Guyana	Environ Microbiol Rep 2013	This work	Human	Faeces	Commensal	B1	58	24	O8	H10	8	This work
H4	E. coli		Guyana	Environ Microbiol Rep 2013	This work	Human	Faeces	Commensal	B1	155	21	O5	H11	2	This work
H47	E. coli		Guyana	Environ Microbiol Rep 2013	This work	Human	Faeces	Commensal	B1	155	21	O38	H21	0	This work
H48	E. coli		Guyana	Environ Microbiol Rep 2013	This work	Human	Faeces	Commensal	B1	155	21	O159	H25	1	This work
H70	E. coli		Guyana	Environ Microbiol Rep 2013	This work	Human	Faeces	Commensal	B1	155	21	O86	H51	0	This work
ROAR047	E. coli		ROAR	Mol Biol Evol 2016	This work	Non-human mammal	Faeces	Commensal	B1	155	21	O88	H21	0	This work
ROAR061	E. coli		ROAR	Mol Biol Evol 2016	This work	Non-human mammal	Faeces	Commensal	B1	155	21	O88	H21	1	This work
ROAR072	E. coli		ROAR	Mol Biol Evol 2016	This work	Non-human mammal	Faeces	Commensal	B1	155	21	O88	H21	0	This work
ROAR082	E. coli		ROAR	Mol Biol Evol 2016	This work	Non-human mammal	Faeces	Commensal	B1	155	21	O102	H21	3	This work
ROAR178	E. coli		ROAR	Mol Biol Evol 2016	This work	Bird	Faeces	Commensal	B1	58	24	O8	H25	9	This work
ROAR205	E. coli		ROAR	Mol Biol Evol 2016	This work	Non-human mammal	Faeces	Commensal	B1	58	87	O8	H9	9	This work
ROAR334	E. coli		ROAR	Mol Biol Evol 2016	This work	Non-human mammal	Faeces	Commensal	B1	58	87	O40	H5	10	This work
ROAR400	E. coli		ROAR	Mol Biol Evol 2016	This work	Human	Faeces	Commensal	B1	58	24	O8	H25	10	This work
ROAR419	E. coli		ROAR	Mol Biol Evol 2016	This work	Human	Faeces	Commensal	B1	58	24	O9	H12	8	This work
H1-006-0003-S-L	E. coli		Septicoli	J Antimicrobial Chemother 2020	J Antimicrobial Chemother 2020	Human	Blood	ExPEC	C	783	968	O21	H9	7	This work
H1-001-0121-Q-J	E. coli		Septicoli	J Antimicrobial Chemother 2020	J Antimicrobial Chemother 2020	Human	Blood	ExPEC	C	23	7	O8	H30	0	This work
H1-001-0154-T-K	E. coli		Septicoli	J Antimicrobial Chemother 2020	J Antimicrobial Chemother 2020	Human	Blood	ExPEC	C	410	471	O8	H9	3	This work
H1-001-0003-S-J	E. coli		Septicoli	J Antimicrobial Chemother 2020	J Antimicrobial Chemother 2020	Human	Blood	ExPEC	C	23	7	O8	H9	0	This work
H1-002-0011-M-G	E. coli		Septicoli	J Antimicrobial Chemother 2020	J Antimicrobial Chemother 2020	Human	Blood	ExPEC	C	23	7	O8	H9	10	This work
H1-002-0007-M-M	E. coli		Septicoli	J Antimicrobial Chemother 2020	J Antimicrobial Chemother 2020	Human	Blood	ExPEC	C	23	7	O78	H10	0	This work
H1-004-0021-W-I	E. coli		Septicoli	J Antimicrobial Chemother 2020	J Antimicrobial Chemother 2020	Human	Blood	ExPEC	C	23	7	O78	H4	8	This work
H1-007-0015-D-G	E. coli		Septicoli	J Antimicrobial Chemother 2020	J Antimicrobial Chemother 2020	Human	Blood	ExPEC	C	23	7	O78	H4	10	This work
H1-003-0115-L-R	E. coli		Septicoli	J Antimicrobial Chemother 2020	J Antimicrobial Chemother 2020	Human	Blood	ExPEC	C	88	74	O8	H4	8	This work
H1-003-0105-C-R	E. coli		Septicoli	J Antimicrobial Chemother 2020	J Antimicrobial Chemother 2020	Human	Blood	ExPEC	C	88	74	O8	H4	6	This work
H1-001-0013-L-J	E. coli		Septicoli	J Antimicrobial Chemother 2020	J Antimicrobial Chemother 2020	Human	Blood	ExPEC	C	88	74	O9	H4	7	This work
H1-001-0020-M-O	E. coli		Septicoli	J Antimicrobial Chemother 2020	J Antimicrobial Chemother 2020	Human	Blood	ExPEC	C	88	74	O9	H4	1	This work
H1-003-0090-V-J	E. coli		Septicoli	J Antimicrobial Chemother 2020	J Antimicrobial Chemother 2020	Human	Blood	ExPEC	C	88	74	O9	H4	2	This work
H1-003-0116-V-R	E. coli		Septicoli	J Antimicrobial Chemother 2020	J Antimicrobial Chemother 2020	Human	Blood	ExPEC	C	8105	707	O38	H27	10	This work
H1-006-0022-L-R	E. coli		Septicoli	J Antimicrobial Chemother 2020	J Antimicrobial Chemother 2020	Human	Blood	ExPEC	C	410	707	O8	H27	10+	This work
H1-003-0088-B-J	E. coli		Septicoli	J Antimicrobial Chemother 2020	J Antimicrobial Chemother 2020	Human	Blood	ExPEC	C	88	717	O9	H19	6	This work
H1-003-0120-P-R	E. coli		Septicoli	J Antimicrobial Chemother 2020	J Antimicrobial Chemother 2020	Human	Blood	ExPEC	C	8106	717	O8	H11	10	This work
H1-001-0131-C-A	E. coli		Septicoli	J Antimicrobial Chemother 2020	J Antimicrobial Chemother 2020	Human	Blood	ExPEC	C	88	717	O86	H25	7	This work
H1-005-0065-L-P	E. coli		Septicoli	J Antimicrobial Chemother 2020	J Antimicrobial Chemother 2020	Human	Blood	ExPEC	C	88	66	Oneg	H12	4	This work
H1-002-0060-C-T	E. coli		Septicoli	J Antimicrobial Chemother 2020	J Antimicrobial Chemother 2020	Human	Blood	ExPEC	C	88	66	Oneg	H12	2	This work
H1-003-0071-C-J	E. coli		Septicoli	J Antimicrobial Chemother 2020	J Antimicrobial Chemother 2020	Human	Blood	ExPEC	C	88	961	O8	H19	3	This work
H1-005-0012-L-M	E. coli		Septicoli	J Antimicrobial Chemother 2020	J Antimicrobial Chemother 2020	Human	Blood	ExPEC	C	8117	986	O8	H19	10	This work
H1-003-0079-G-R	E. coli		Septicoli	J Antimicrobial Chemother 2020	J Antimicrobial Chemother 2020	Human	Blood	ExPEC	C	88	66	O8	H10	10+	This work
H1-007-0037-H-D	E. coli		Septicoli	J Antimicrobial Chemother 2020	J Antimicrobial Chemother 2020	Human	Blood	ExPEC	C	88	66	O8	H10	0	This work
AN03	E. coli		Colocoli	Emerg Infect Dis 2019	Environ Microbiol 2019	Human	Miscellaneous	ExPEC	G	117	48	O24	H4	10	Environ Microbiol 2019
B1932	E. coli		Gordon personal		Environ Microbiol 2019	Bird	Faeces	Commensal	G	117	48	O119	H4	10	Environ Microbiol 2019
916A	E. coli		COLI-RED	J Antimicrobial Chemother 2019	J Antimicrobial Chemother 2019	Human	Faeces	Commensal	G	174	896	Oneg	H34	10	Environ Microbiol 2019
921A	E. coli		COLI-RED	J Antimicrobial Chemother 2019	J Antimicrobial Chemother 2019	Human	Faeces	Commensal	G	174	896	Oneg	H34	6	Environ Microbiol 2019
E1426	E. coli		Gordon personal		Environ Microbiol 2019	/	Water	Environment	G	2712	915	Oneg	H28	0	Environ Microbiol 2019
001-023	E. coli		Coliville	Microbiology 2016	Environ Microbiol 2019	Human	Faeces	Commensal	G	1163	868	O149	H23	0	Environ Microbiol 2019
003-026	E. coli		Coliville	Microbiology 2016	Environ Microbiol 2019	Human	Faeces	Commensal	G	1163	868	O33	H23	0	Environ Microbiol 2019
ROAR434	E. coli		ROAR	Mol Biol Evol 2016	Environ Microbiol 2019	Human	Faeces	Commensal	G	657	417	O183	H18	0	Environ Microbiol 2019
H1-002-0069-V-G	E. coli		Septicoli	J Antimicrobial Chemother 2020	Environ Microbiol 2019	Human	Blood	ExPEC	G	738	895	O146	H28	0	Environ Microbiol 2019
H1-001-0034-S-M	E. coli		Septicoli	J Antimicrobial Chemother 2020	Environ Microbiol 2019	Human	Blood	ExPEC	G	117	48	O24	H4	9	Environ Microbiol 2019
H1-001-0053-K-C	E. coli		Septicoli	J Antimicrobial Chemother 2020	Environ Microbiol 2019	Human	Blood	ExPEC	G	117	48	O33	H4	7	Environ Microbiol 2019
H1-001-0155-M-I	E. coli		Septicoli	J Antimicrobial Chemother 2020	Environ Microbiol 2019	Human	Blood	ExPEC	G	117	48	O114	H4	10	Environ Microbiol 2019
H1-003-0054-P-P	E. coli		Septicoli	J Antimicrobial Chemother 2020	Environ Microbiol 2019	Human	Blood	ExPEC	G	117	48	O143	H4	10	Environ Microbiol 2019
H095	E. coli		Guyana	Environ Microbiol Rep 2013	Environ Microbiol 2019	Human	Faeces	Commensal	G	7961	106	Oneg	H34	2	Environ Microbiol 2019
ED1a	E. coli		Archetypal	Environ Microbiol 2008	Plos Genet 2009	Human	Faeces	Commensal	B2	452	149	O81	H27	0	Environ Microbiol 2008
VDG427	E. coli		Personal collection	Environ Microbiol 2008	This work	Human	Faeces	Commensal	B2	452	149	O81	H27	0	Environ Microbiol 2008
381A	E. coli		Personal collection	Environ Microbiol 2008	This work	Human	Faeces	Commensal	B2	452	142	O81	H27	0	Environ Microbiol 2008
Ben4d	E. coli		Personal collection	Environ Microbiol 2008	This work	Human	Faeces	Commensal	B2	452	149	O81	H27	0	Environ Microbiol 2008
colF12g	E. coli		Personal collection	Environ Microbiol 2008	This work	Human	Faeces	Commensal	B2	452	142	O81	H27	0	Environ Microbiol 2008
001-031-c1	E. coli		Coliville	Microbiology 2016	This work	Human	Faeces	Commensal	B2	452	142	O81	H27	0	This work
013-008	E. coli		Coliville	Microbiology 2016	This work	Human	Faeces	Commensal	B2	452	142	O81	H27	0	This work
034-008	E. coli		Coliville	Microbiology 2016	This work	Human	Faeces	Commensal	B2	452	142	O81	H27	0	This work
034-026-c1	E. coli		Coliville	Microbiology 2016	This work	Human	Faeces	Commensal	B2	452	149	O81	H27	3	This work
035-004	E. coli		Coliville	Microbiology 2016	This work	Human	Faeces	Commensal	B2	452	149	O81	H27	1	This work
E2348-69	E. coli		Archetypal			Human	Faeces	InPEC	B2	15	491	O127	H6	0	Plos Genet 2009
DEC1a	E. coli		Archetypal			Human	Faeces	InPEC	B2	19	281	O55	H6	1	This work
DEC2a	E. coli		Archetypal			Human	Faeces	InPEC	B2	19	491	O55	H6	0	This work
FN-B7	E. coli		FN	Appl Environ Microbiol 2019	Appl Environ Microbiol 2019	Human	Faeces	Commensal	B2	15	491	O142	H6	0	This work
ASP51g	E. coli		Personal collection	Mol Biol Evol 2007	This work	Non-human mammal	Faeces	Commensal	B2	3616	992	O113	H6	0	Mol Biol Evol 2007
H1-003-0035-D-E	E. coli		Septicoli	J Antimicrobial Chemother 2020	J Antimicrobial Chemother 2020	Human	Blood	ExPEC	B2	1092	584	O179	H31	10	This work
S1-76	E. coli		Guyana	Environ Microbiol Rep 2013	This work	Non-human mammal	Faeces	Commensal	B2	28	800	O128	H6	0	This work
FN89	E. coli		FN	Appl Environ Microbiol 2019	Appl Environ Microbiol 2019	Human	Faeces	Commensal	B2	582	510	O132	H34	0	This work
FN-B9	E. coli		FN	Appl Environ Microbiol 2019	Appl Environ Microbiol 2019	Human	Faeces	Commensal	B2	589	994	O119	H49	0	This work
FN116	E. coli		FN	Appl Environ Microbiol 2019	Appl Environ Microbiol 2019	Human	Faeces	Commensal	B2	589	585	O51	H49	0	This work
FN126	E. coli		FN	Appl Environ Microbiol 2019	Appl Environ Microbiol 2019	Human	Faeces	Commensal	B2	35	557	O145	H34	0	This work
S1-11	E. coli		Guyana	Environ Microbiol Rep 2013	This work	Non-human mammal	Faeces	Commensal	B2	713	788	O145	H34	1	This work
FN-B4	E. coli		FN	Appl Environ Microbiol 2019	Appl Environ Microbiol 2019	Human	Faeces	Commensal	B2	1907	993	O86	H34	0	This work
S2-1	E. coli		Guyana	Environ Microbiol Rep 2013	This work	Non-human mammal	Faeces	Commensal	B2	941	804	O156	H1	10	This work
ROAR185	Clade I		ROAR	Mol Biol Evol 2016	This work	Non-human mammal	Faeces	Commensal	Clade I	3042	435	O45	H25	0	This work
B12I13	Clade I		Colibafi	J Clin Microbiol 2011	This work	Human	Blood	ExPEC	Clade I	770	991	O25	H17	0	This work
370D	Clade I		COLI-RED	J Antimicrobial Chemother 2019	J Antimicrobial Chemother 2019	Human	Faeces	Commensal	Clade I	7056	869	Onovel27	H45	0	This work
H1-004-0007-O-M	Clade I		Septicoli	J Antimicrobial Chemother 2020	J Antimicrobial Chemother 2020	Human	Blood	ExPEC	Clade I	770	991	O102	H51	3	This work
H1-003-0019-B-M	Clade I		Septicoli	J Antimicrobial Chemother 2020	J Antimicrobial Chemother 2020	Human	Blood	ExPEC	Clade I	3042	435	O85	H43	1	This work
M863	Clade I		Gordon personal		This work	Non-human mammal	Faeces	Commensal	Clade I	2715	670	O2	H25	0	This work
H442	Clade I		Gordon personal		This work	Human	Faeces	Commensal	Clade I	747	675	O17	H45	2	This work
E1492	Clade I		Gordon personal		This work	/	Water	Environment	Clade I	3720	672	O155	H25	0	This work
B1747	Clade I		Gordon personal		This work	Bird	Faeces	Commensal	Clade I	770	991	O15	H16	10+	This work
C2-119	Clade I		Gordon personal		This work	Human	Faeces	Commensal	Clade I	770	991	O15	H16	10+	This work
E4962	Clade I		Gordon personal		This work	/	Water	Environment	Clade I	6492	995	Oneg	H33	0	This work
H384	Clade I		Gordon personal		This work	Human	Faeces	Commensal	Clade I	662	996	O73	H45	1	This work
H009	Clade I		Gordon personal		This work	Human	Faeces	Commensal	Clade I	2711	997	O15	H45	10+	This work
E7519	Clade I		Gordon personal		This work	/	Water	Environment	Clade I	2562	675	Oneg	H45	1	This work
E2052	Clade I		Gordon personal		This work	/	Water	Environment	Clade I	747	675	O73	H45	0	This work
TW10509	Clade I		Gordon personal		This work	Human	Faeces	Commensal	Clade I	747	675	O73	H45	0	This work
ROAR019	Clade II		ROAR	Mol Biol Evol 2016	This work	Non-human mammal	Faeces	Commensal	Clade II	5362	100	Oneg	H56	0	Appl Environ Microbiol 2011
B1147	Clade II		Gordon personal		This work	Bird	Faeces	Commensal	Clade II	5615	ND	O19	Hneg	0	Appl Environ Microbiol 2011
ROAR116	Clade III		ROAR	Mol Biol Evol 2016	This work	Non-human mammal	Faeces	Commensal	Clade III	new	617	O36	Hneg	0	Appl Environ Microbiol 2011
ROAR438	Clade III		ROAR	Mol Biol Evol 2016	This work	Human	Faeces	Commensal	Clade III	5547	622	O7	H56	0	Appl Environ Microbiol 2011
ROAR291	Clade III		ROAR	Mol Biol Evol 2016	This work	Bird	Faeces	Commensal	Clade III	2371	615	O10	H52	0	Appl Environ Microbiol 2011
B49	Clade IV		Gordon personal		This work	Bird	Faeces	Commensal	Clade IV	5358	971	O7	Hneg	0	Appl Environ Microbiol 2011
ROAR043	Clade V		ROAR	Mol Biol Evol 2016	This work	Non-human mammal	Faeces	Commensal	Clade V	4104	852	O130	H56	0	Appl Environ Microbiol 2011
ROAR129	Clade V		ROAR	Mol Biol Evol 2016	This work	Non-human mammal	Faeces	Commensal	Clade V	7495	423	Oneg	H56	0	Appl Environ Microbiol 2011
ROAR130	Clade V		ROAR	Mol Biol Evol 2016	This work	Non-human mammal	Faeces	Commensal	Clade V	3747	424	O98	H56	0	Appl Environ Microbiol 2011
ROAR145	Clade V		ROAR	Mol Biol Evol 2016	This work	Non-human mammal	Faeces	Commensal	Clade V	7494	990	Onovel21	H56	0	Appl Environ Microbiol 2011
ROAR176	Clade V		ROAR	Mol Biol Evol 2016	This work	Non-human mammal	Faeces	Commensal	Clade V	133	989	O4	H56	6	Appl Environ Microbiol 2011
ROAR220	Clade V		ROAR	Mol Biol Evol 2016	This work	Non-human mammal	Faeces	Commensal	Clade V	133	454	O4	H56	0	Appl Environ Microbiol 2011
ROAR292	Clade V		ROAR	Mol Biol Evol 2016	This work	Non-human mammal	Faeces	Commensal	Clade V	2196	460	O150	H56	0	Appl Environ Microbiol 2011
ATCC35469T	E. fergusonii		Archetypal	Plos Genet 2009	Plos Genet 2009	Human	Faeces	Unknown		5298	ND	Oneg	Hneg	0	Plos Genet 2009
ROAR344	E. fergusonii		ROAR	Mol Biol Evol 2016	This work	Human	Faeces	Commensal		10187	ND	O134	Hneg	0	This work
B253	E. fergusonii		Gordon personal		This work	Bird	Faeces	Commensal		4419	ND	O79	H2	7	This work
B691	E. fergusonii		Gordon personal		This work	Bird	Faeces	Commensal		7966	ND	O8	Hneg	1	This work
fergusIVAN	E. fergusonii		Personal collection		This work	Unknown	Unknown	Unknown		5636	ND	Oneg	Hneg	6	This work
CIP107988T	E. albertii		Archetypal		This work	Human	Faeces	Diarrhea		383	ND	O131	Hneg	0	This work
B156	E. albertii		Gordon personal		This work	Bird	Faeces	Commensal		new	ND	Oneg	Hneg	0	This work
B090	E. albertii		Gordon personal		This work	Bird	Faeces	Commensal		7532	ND	O155	Hneg	0	This work
B992	E. albertii		Gordon personal		This work	Bird	Faeces	Commensal		10001	ND	O79	Hneg	0	This work
S1-84	E. albertii		Guyana	Environ Microbiol Rep 2013	This work	Non-human mammal	Faeces	Commensal		new	ND	O146	Hneg	0	This work
S1-91	E. albertii		Guyana	Environ Microbiol Rep 2013	This work	Non-human mammal	Faeces	Commensal		new	ND	O115	Hneg	0	This work
S1-109	E. albertii		Guyana	Environ Microbiol Rep 2013	This work	Non-human mammal	Faeces	Commensal		5397	ND	Oneg	Hneg	0	This work
