## Supplementary Table 2 for "Major role of iron uptake systems in the intrinsic extra-intestinal virulence of the genus *Escherichia* revealed by a genome-wide association study"

### Sheet: annotated_hits
og_name	hits	representative_gene_length	og_af	maxp	avg_af	avg_beta	og_length_covered	annotation
irp2	547	22528	0.545946	34.0921	0.49113	4.70771	0.268796	enterobactin synthase multienzyme complex component, ATP-dependent
irp1	890	37374	0.540541	33.8827	0.497171	4.73143	0.281378	hypothetical protein
irp5	107	4807	0.537838	33.719	0.516477	5.05486	0.20381	2,3-dihydroxybenzoate-AMP ligase component of enterobactin synthase multienzyme complex
irp7	118	5311	0.543243	33.3915	0.510458	4.84356	0.196667	fused lipid transporter subunits of ABC superfamily: membrane component/ATP-binding component
fyuA	178	7403	0.548649	33.2396	0.528247	4.96079	0.264487	colicin IA outer membrane receptor and translocator; ferric iron-catecholate transporter
irp6	139	5977	0.545946	33.0052	0.508072	4.90309	0.231667	fused lipid transporter subunits of ABC superfamily: membrane component/ATP-binding component
irp4	70	2932	0.535135	32.3429	0.503471	4.76629	0.262172	Thioesterase PikA5
irp8	125	5004	0.540541	30.5768	0.483496	4.58968	0.293427	muropeptide transporter
irp9	114	4770	0.540541	30.0259	0.504325	4.71254	0.262673	component I of anthranilate synthase
ybtA	67	3089	0.543243	29.8928	0.499925	4.72448	0.210031	superoxide response regulon transcriptional activator; autoregulator
int	164	6189	0.537838	28.5058	0.447915	4.4228	0.390476	CP4-57 prophage; integrase
group_1493	75	2751	0.518919	27.5317	0.47948	4.23067	0.297619	putative adhesin
group_28	531	18920	0.405405	19.8041	0.328663	3.36542	0.247552	putative adhesin
group_526	128	4600	0.518919	18.8013	0.452031	3.58336	0.261759	putative adhesin
group_3316	32	1138	0.248649	18.0052	0.303944	3.80469	0.653061	hypothetical protein
yeeL	137	4826	0.921622	17.8239	0.435657	3.39307	0.391429	hypothetical protein
group_2293	89	3285	0.935135	16.1791	0.429652	3.42258	0.412037	zinc and cadmium binding protein, periplasmic
sitA	47	1810	0.57027	15.0477	0.52734	3.38723	0.154605	zinc transporter subunit: periplasmic-binding component of ABC superfamily protein
sitC	88	3263	0.581081	15.0106	0.53542	3.34864	0.308772	zinc transporter subunit: membrane component of ABC superfamily protein
mtfA	55	2063	0.937838	14.9281	0.4416	3.51527	0.207547	anti-repressor for DgsA(Mlc)
sitD	55	2001	0.559459	13.6576	0.524036	3.31182	0.192982	zinc transporter subunit: membrane component of ABC superfamily protein
group_4300	29	1082	0.964865	13.5935	0.498621	3.29103	0.06621	shikimate transporter
group_409	14	463	0.640541	13.3872	0.5755	3.12929	0.205882	hypothetical protein
group_3922	2	73	0.362162	13.327	0.504	3.145	0.01	hypothetical protein
group_169	6	204	0.518919	13.0482	0.600167	3.16167	0.0517241	hypothetical protein
iucA	69	3478	0.389189	13.0348	0.273	3.38841	0.120209	N(2)-citryl-N(6)-acetyl-N(6)-hydroxylysine synthase
sitB	52	2015	0.575676	12.8633	0.527019	3.28269	0.189091	iron-hydroxamate transporter subunit
iutA	104	5305	0.281081	12.7055	0.298115	3.09808	0.141883	colicin IA outer membrane receptor and translocator; ferric iron-catecholate transporter
rcsC	9	336	0.956757	12.6162	0.325111	3.41333	0.0346154	response regulator family protein
group_1734	27	978	0.991892	12.4202	0.39163	3.44741	0.0808383	membrane-anchored, periplasmic TMAO, DMSO reductase
iucD	88	3950	0.391892	11.9914	0.33642	2.96739	0.207059	L-lysine N6-monooxygenase
iucC	107	4799	0.389189	11.9469	0.309542	3.1415	0.184483	Aerobactin synthase
group_6581	11	445	0.932432	11.8697	0.402636	3.48091	0.080292	hydroxyisourate hydrolase
group_3576	19	718	0.935135	11.6882	0.383684	3.56579	0.0900474	inner membrane heme subunit for periplasmic YedYZ reductase
group_4648	38	2083	0.197297	11.6696	0.254105	3.47316	0.0957179	hypothetical protein
iucB	22	966	0.386486	11.4522	0.336318	3.08545	0.0698413	N(6)-hydroxylysine O-acetyltransferase
group_17	50	1742	0.589189	11.2328	0.26176	3.1578	0.169492	IS150 transposase B
group_484	36	1283	0.551351	10.9318	0.574167	2.76028	0.266667	hypothetical protein
group_1459	11	371	0.524324	10.3809	0.556818	2.69909	0.0827068	hypothetical protein
group_187	7	230	0.602703	10.1018	0.332	2.77857	0.0648148	Insertion element IS6110 uncharacterized 12.0 kDa protein
group_852	71	2821	0.286486	9.68613	0.271775	2.81451	0.108232	colicin IA outer membrane receptor and translocator; ferric iron-catecholate transporter
group_4818	8	388	0.189189	9.59688	0.190125	3.69625	0.0201511	hypothetical protein
group_2292	4	147	0.997297	9.45469	0.47825	2.9925	0.00826446	AMP nucleosidase
yeeN	12	434	0.975676	9.42481	0.433167	2.81333	0.0504202	hypothetical protein
group_3879	7	257	0.437838	9.4168	0.371857	3.45714	0.0183246	hypothetical protein
group_1531	4	128	0.935135	9.25885	0.433	3.0175	0.00884956	putative sensory kinase in two-component regulatory system with YedW
yfjQ	17	556	0.802703	9.2426	0.637353	2.68471	0.0625	CP4-57 prophage; uncharacterized protein
insK	9	289	0.586486	9.04144	0.342333	2.63444	0.1125	IS3 transposase B
group_2456	10	341	0.364865	9.007	0.3489	3.084	0.0568182	cytochrome b561
group_418	2	65	0.932432	8.93554	0.5135	3.03	0.00865801	putative HD superfamily phosphohydrolase
group_3086	2	83	0.978378	8.93554	0.3665	3.395	0.00653595	amino acid exporter for phenylalanine, threonine
group_481	5	161	0.413514	8.92445	0.2882	2.752	0.0434783	hypothetical protein
mec	1	37	0.710811	8.79317	0.497	2.53	0.00404858	hypothetical protein
group_40	2	62	0.72973	8.74958	0.57	2.695	0.0142857	hypothetical protein
group_183	4	133	0.818919	8.71444	0.5365	2.435	0.0547945	CP4-44 prophage; uncharacterized protein
group_98	8	267	0.648649	8.67985	0.505875	2.54	0.0190024	CPZ-55 prophage; putative phage integrase
ybcY	7	251	0.572973	8.66354	0.617429	2.71286	0.0321101	hypothetical protein
group_6955	15	565	0.554054	8.60033	0.546867	2.65667	0.227273	hypothetical protein
sfaB	9	383	0.235135	8.55284	0.320111	2.72444	0.1	Major pilu subunit operon regulatory protein PapB
group_4674	3	167	0.175676	8.32057	0.165	3.59	0.00464396	fused macrolide transporter subunits of ABC superfamily: ATP-binding component/membrane component
group_22721	1	31	0.0243243	8.21396	0.7	2.78	0.011236	hypothetical protein
cbtA	1	32	0.827027	8.15366	0.705	2.78	0.00819672	CP4-44 prophage; cytoskeleton bundling-enhancing factor A; CbtA antitoxin
group_2191	2	78	0.348649	8.13371	0.3525	2.795	0.0273973	P fimbrial regulatory protein KS71A
opd	2	138	0.578378	8.08407	0.566	2.63	0.00754717	phosphotriesterase homology protein
rspB	2	65	0.921622	8.07058	0.751	3.705	0.00589971	putative Zn-dependent NAD(P)-binding oxidoreductase
tnp	2	71	0.162162	8.03621	0.1365	3.74	0.013986	hypothetical protein
yeeW	2	63	0.567568	7.97062	0.5635	2.635	0.03125	hypothetical protein
group_7841	2	63	0.283784	7.95468	0.273	3.485	0.00555556	outer membrane porin protein C
group_934	1	35	0.432432	7.87943	0.473	2.46	0.00367647	IS3 transposase B
group_230	4	125	0.594595	7.87615	0.57875	2.6225	0.0140351	hypothetical protein
group_1533	2	64	0.945946	7.85387	0.4215	2.725	0.0083682	flagellar export pore protein
torD	1	31	0.951351	7.78516	0.514	3.9	0.00502513	TorA-maturation chaperone
group_936	2	113	0.213514	7.77469	0.1675	3.43	0.00430108	hypothetical protein
cbtA	2	64	0.808108	7.74232	0.622	2.64	0.0229885	CP4-44 prophage; toxin of the YeeV-YeeU toxin-antitoxin system
group_3768	1	32	0.583784	7.73993	0.378	4.78	0.00331126	modulator for HflB protease specific for phage lambda cII repressor
group_709	1	38	0.962162	7.73049	0.451	2.93	0.00353357	glyoxalase III and Hsp31 molecular chaperone
group_1237	1	32	0.997297	7.7167	0.532	2.31		peptidase T
group_143	1	31	0.575676	7.7167	0.459	2.32	0.00714286	hypothetical protein
group_3912	3	170	0.178378	7.71444	0.163	3.49667	0.00763359	macrolide transporter subunit, membrane fusion protein (MFP) component
group_4726	1	36	0.218919	7.70115	0.214	2.82	0.00380228	putative protein
group_5	1	33	0.783784	7.67162	0.646	2.54	0.00117233	hypothetical protein

### Sheet: notes
Column	Description
og_name	Orthologous group name
hits	Number of associated unitigs mapped
representative_gene_length	Aminoacid length of the gene used as representative for this OG
og_af	OG frequency in the pangenome
maxp	Maximum observed log10(LRT-pvalue) for all unitigs mapping to this OG
avg_af	Average allele frequency for all associated unitigs mapping to this OG
avg_beta	Average beta for all associated unitigs mapping to this OG
og_length_covered	Proportion of the gene length covered by all associated unitigs
annotation	OG annotation, as provided by roary
