## Supplementary Table 3 for "Major role of iron uptake systems in the intrinsic extra-intestinal virulence of the genus *Escherichia* revealed by a genome-wide association study"

### Sheet: survival_data
time	event	status
48	NILS46	1
50	NILS46	1
67	NILS46	1
67	NILS46	1
67	NILS46	1
50	NILS46	1
67	NILS46	1
67	NILS46	1
67	NILS46	1
67	NILS46	1
67	NILS46	1
67	NILS46	1
67	NILS46	1
67	NILS46	1
144	NILS46	0
46	NILS46	1
67	NILS46	1
67	NILS46	1
67	NILS46	1
69	NILS46	1
48	NILS46Δirp2::0	1
67	NILS46Δirp2::0	1
67	NILS46Δirp2::0	1
67	NILS46Δirp2::0	1
67	NILS46Δirp2::0	1
50	NILS46Δirp2::0	1
67	NILS46Δirp2::0	1
67	NILS46Δirp2::0	1
144	NILS46Δirp2::0	0
144	NILS46Δirp2::0	0
67	NILS46Δirp2::0	1
67	NILS46Δirp2::0	1
139	NILS46Δirp2::0	1
139	NILS46Δirp2::0	1
144	NILS46Δirp2::0	0
67	NILS46Δirp2::0	1
67	NILS46Δirp2::0	1
144	NILS46Δirp2::0	0
144	NILS46Δirp2::0	0
144	NILS46Δirp2::0	0
43	NILS9	1
43	NILS9	1
67	NILS9	1
67	NILS9	1
69	NILS9	1
43	NILS9	1
43	NILS9	1
46	NILS9	1
50	NILS9	1
67	NILS9	1
46	NILS9	1
47	NILS9	1
48	NILS9	1
67	NILS9	1
67	NILS9	1
44	NILS9	1
48	NILS9	1
67	NILS9	1
67	NILS9	1
67	NILS9	1
67	NILS9Δirp2::0	1
67	NILS9Δirp2::0	1
67	NILS9Δirp2::0	1
67	NILS9Δirp2::0	1
67	NILS9Δirp2::0	1
144	NILS9Δirp2::0	0
144	NILS9Δirp2::0	0
144	NILS9Δirp2::0	0
144	NILS9Δirp2::0	0
144	NILS9Δirp2::0	0
48	NILS9Δirp2::0	1
139	NILS9Δirp2::0	1
144	NILS9Δirp2::0	0
144	NILS9Δirp2::0	0
144	NILS9Δirp2::0	0
139	NILS9Δirp2::0	1
139	NILS9Δirp2::0	1
139	NILS9Δirp2::0	1
144	NILS9Δirp2::0	0
144	NILS9Δirp2::0	0
