## Supplementary Table 4 for "Major role of iron uptake systems in the intrinsic extra-intestinal virulence of the genus *Escherichia* revealed by a genome-wide association study"

### Sheet: correlations
Condition	Target	Pearson’s r	Pearson’s p-value
A22.0P5	Aerobactin	0.00106042	0.988415
A22.0P5	HPI	0.0395942	0.587557
A22.0P5	sitABCD	-0.0138323	0.849767
A22.0P5	Virulence	-0.0362771	0.619253
A22.0P5UM	Aerobactin	-0.267158	0.00389786
A22.0P5UM	HPI	-0.0119778	0.898902
A22.0P5UM	sitABCD	-0.0401159	0.670351
A22.0P5UM	Virulence	0.139716	0.136427
A22.1	Aerobactin	0.0614314	0.514273
A22.1	HPI	0.00524965	0.955595
A22.1	sitABCD	0.114031	0.224958
A22.1	Virulence	-0.0344537	0.714703
A22.1UM	Aerobactin	-0.126463	0.0820946
A22.1UM	HPI	-0.0153777	0.833215
A22.1UM	sitABCD	-0.0104726	0.88597
A22.1UM	Virulence	0.0358656	0.623236
A22.2	Aerobactin	-0.0800953	0.394819
A22.2	HPI	0.0655823	0.486204
A22.2	sitABCD	0.0533082	0.571514
A22.2	Virulence	-0.065395	0.487453
A22.2P5UM	Aerobactin	0.0105418	0.885221
A22.2P5UM	HPI	0.163294	0.0243768
A22.2P5UM	sitABCD	0.192353	0.00784233
A22.2P5UM	Virulence	0.115157	0.113621
A22.5UM	Aerobactin	-0.159048	0.172896
A22.5UM	HPI	0.0476657	0.684673
A22.5UM	sitABCD	0.155191	0.183685
A22.5UM	Virulence	0.0464256	0.692461
A22.CCCP	Aerobactin	0.138784	0.0561802
A22.CCCP	HPI	0.0793813	0.276289
A22.CCCP	sitABCD	-0.00711441	0.922393
A22.CCCP	Virulence	0.0289476	0.691762
A22.CEFSULODIN	Aerobactin	-0.0145084	0.842932
A22.CEFSULODIN	HPI	0.0819736	0.262133
A22.CEFSULODIN	sitABCD	0.0582845	0.425659
A22.CEFSULODIN	Virulence	0.0364719	0.618312
A22.CEPHALEXIN	Aerobactin	0.0120668	0.868757
A22.CEPHALEXIN	HPI	0.069829	0.338394
A22.CEPHALEXIN	sitABCD	-0.00310003	0.966141
A22.CEPHALEXIN	Virulence	-0.0481225	0.509685
A22.CHIR090	Aerobactin	0.171839	0.018062
A22.CHIR090	HPI	-0.00528661	0.942445
A22.CHIR090	sitABCD	-0.010594	0.884962
A22.CHIR090	Virulence	-0.0632776	0.387028
A22.EDTA	Aerobactin	0.0177051	0.808426
A22.EDTA	HPI	0.0342361	0.639116
A22.EDTA	sitABCD	0.00347218	0.962079
A22.EDTA	Virulence	-0.00435556	0.952441
A22.FOSFOMYCIN	Aerobactin	-0.0825236	0.257662
A22.FOSFOMYCIN	HPI	-0.0537198	0.461657
A22.FOSFOMYCIN	sitABCD	-0.112087	0.123641
A22.FOSFOMYCIN	Virulence	-0.139218	0.0554087
A22.PYOCYANIN	Aerobactin	0.171356	0.0180834
A22.PYOCYANIN	HPI	-0.0268032	0.713556
A22.PYOCYANIN	sitABCD	-0.00800634	0.9127
A22.PYOCYANIN	Virulence	-0.0650162	0.372813
AHASBTB06584.0P5	Aerobactin	0.00943823	0.897167
AHASBTB06584.0P5	HPI	0.0552235	0.449195
AHASBTB06584.0P5	sitABCD	0.0200852	0.783274
AHASBTB06584.0P5	Virulence	0.00489001	0.946614
AMIKACIN.PROCAINE	Aerobactin	0.0179272	0.849181
AMIKACIN.PROCAINE	HPI	0.131172	0.162312
AMIKACIN.PROCAINE	sitABCD	0.140926	0.13303
AMIKACIN.PROCAINE	Virulence	0.154806	0.0985458
AMINOSALICILICACID.100	Aerobactin	0.105914	0.259928
AMINOSALICILICACID.100	HPI	0.182865	0.0504512
AMINOSALICILICACID.100	sitABCD	0.119282	0.204182
AMINOSALICILICACID.100	Virulence	0.0845168	0.36916
AMOXICILLIN.0P25UM	Aerobactin	-0.249078	0.000529388
AMOXICILLIN.0P25UM	HPI	-0.104235	0.152373
AMOXICILLIN.0P25UM	sitABCD	-0.108796	0.135124
AMOXICILLIN.0P25UM	Virulence	0.0450081	0.53749
AMOXICILLIN.0P5UM	Aerobactin	-0.0195592	0.835637
AMOXICILLIN.0P5UM	HPI	0.200175	0.0319568
AMOXICILLIN.0P5UM	sitABCD	0.283099	0.00217158
AMOXICILLIN.0P5UM	Virulence	0.361761	7.11269e-05
AMOXICILLIN.1UM	Aerobactin	-0.100595	0.16729
AMOXICILLIN.1UM	HPI	-0.0163379	0.822967
AMOXICILLIN.1UM	sitABCD	0.0241633	0.740706
AMOXICILLIN.1UM	Virulence	0.0969664	0.183219
ARTICAINE.100	Aerobactin	-0.17068	0.06819
ARTICAINE.100	HPI	0.0355547	0.705999
ARTICAINE.100	sitABCD	0.135025	0.150219
ARTICAINE.100	Virulence	0.208698	0.0252018
BENZALKONIUM.25	Aerobactin	0.144827	0.12252
BENZALKONIUM.25	HPI	0.201334	0.0309568
BENZALKONIUM.25	sitABCD	0.243393	0.00876387
BENZALKONIUM.25	Virulence	0.290941	0.00160806
BENZALKONIUM.CHLORHEXIDINE	Aerobactin	0.00848052	0.928326
BENZALKONIUM.CHLORHEXIDINE	HPI	0.0175229	0.852544
BENZALKONIUM.CHLORHEXIDINE	sitABCD	0.0738007	0.433129
BENZALKONIUM.CHLORHEXIDINE	Virulence	0.165392	0.077321
BENZALKONIUM.POLYMIXINB	Aerobactin	0.116646	0.214434
BENZALKONIUM.POLYMIXINB	HPI	0.140634	0.133843
BENZALKONIUM.POLYMIXINB	sitABCD	0.157718	0.0922953
BENZALKONIUM.POLYMIXINB	Virulence	0.257649	0.00543777
BENZALKONIUM.PROCAINE	Aerobactin	-0.251164	0.00677807
BENZALKONIUM.PROCAINE	HPI	-0.0620526	0.510021
BENZALKONIUM.PROCAINE	sitABCD	-0.0283799	0.763356
BENZALKONIUM.PROCAINE	Virulence	0.0971874	0.301472
BERBERINE.200	Aerobactin	0.249463	0.0005186
BERBERINE.200	HPI	0.134869	0.0635589
BERBERINE.200	sitABCD	0.0952089	0.191323
BERBERINE.200	Virulence	0.02793	0.702074
BERBERINE.50	Aerobactin	0.0758689	0.420314
BERBERINE.50	HPI	-0.110265	0.240745
BERBERINE.50	sitABCD	-0.107475	0.252929
BERBERINE.50	Virulence	-0.168989	0.071009
BILESALTS.0P05	Aerobactin	-0.146352	0.118589
BILESALTS.0P05	HPI	-0.0529601	0.574032
BILESALTS.0P05	sitABCD	0.0192728	0.83801
BILESALTS.0P05	Virulence	0.0911668	0.332548
BIPYRIDYL.200	Aerobactin	-0.0266688	0.77724
BIPYRIDYL.200	HPI	-0.0083706	0.929252
BIPYRIDYL.200	sitABCD	0.0261217	0.781695
BIPYRIDYL.200	Virulence	-0.188067	0.0441403
BIPYRIDYL.40C	Aerobactin	-0.00060854	0.995866
BIPYRIDYL.40C	HPI	-0.0311075	0.791057
BIPYRIDYL.40C	sitABCD	0.0188347	0.872575
BIPYRIDYL.40C	Virulence	0.0117974	0.919982
BIPYRIDYL.A22	Aerobactin	0.135803	0.0617307
BIPYRIDYL.A22	HPI	0.118203	0.104318
BIPYRIDYL.A22	sitABCD	0.031263	0.668512
BIPYRIDYL.A22	Virulence	0.0218584	0.764677
BIPYRIDYL.CEFSULODIN	Aerobactin	0.21247	0.0672354
BIPYRIDYL.CEFSULODIN	HPI	0.171258	0.141806
BIPYRIDYL.CEFSULODIN	sitABCD	0.180965	0.120247
BIPYRIDYL.CEFSULODIN	Virulence	0.0983242	0.401331
BIPYRIDYL.TOBRAMYCIN	Aerobactin	0.297004	3.16596e-05
BIPYRIDYL.TOBRAMYCIN	HPI	0.125251	0.0850951
BIPYRIDYL.TOBRAMYCIN	sitABCD	0.0935396	0.19926
BIPYRIDYL.TOBRAMYCIN	Virulence	0.0521626	0.474761
BLEACH.0P01	Aerobactin	0.0478687	0.611441
BLEACH.0P01	HPI	0.171904	0.0662052
BLEACH.0P01	sitABCD	0.100595	0.284757
BLEACH.0P01	Virulence	0.145174	0.121617
BLEOMYCIN.0P1UM	Aerobactin	-0.119189	0.308436
BLEOMYCIN.0P1UM	HPI	-0.16848	0.148478
BLEOMYCIN.0P1UM	sitABCD	-0.178088	0.126356
BLEOMYCIN.0P1UM	Virulence	-0.0990679	0.397761
BLEOMYCIN.0P5UM	Aerobactin	-0.130783	0.263395
BLEOMYCIN.0P5UM	HPI	-0.139139	0.233835
BLEOMYCIN.0P5UM	sitABCD	0.0109521	0.925699
BLEOMYCIN.0P5UM	Virulence	-0.081015	0.489589
BLEOMYCIN.1UM	Aerobactin	-0.0398487	0.73428
BLEOMYCIN.1UM	HPI	-0.147598	0.206337
BLEOMYCIN.1UM	sitABCD	-0.00951148	0.93545
BLEOMYCIN.1UM	Virulence	-0.155113	0.183909
BOVINESERUM.0P1	Aerobactin	-0.0865865	0.234885
BOVINESERUM.0P1	HPI	-0.0787759	0.27998
BOVINESERUM.0P1	sitABCD	-0.0900627	0.216552
BOVINESERUM.0P1	Virulence	-0.0517629	0.478157
BROMODEOXYURIDINE.200	Aerobactin	0.123412	0.188842
BROMODEOXYURIDINE.200	HPI	0.199021	0.0329804
BROMODEOXYURIDINE.200	sitABCD	0.0572654	0.543258
BROMODEOXYURIDINE.200	Virulence	0.132732	0.157331
CARBAMAZEPINE.100	Aerobactin	0.0129571	0.890685
CARBAMAZEPINE.100	HPI	0.0289711	0.758576
CARBAMAZEPINE.100	sitABCD	0.0325412	0.72991
CARBAMAZEPINE.100	Virulence	0.0349905	0.710454
CCCP.2	Aerobactin	-0.103083	0.272954
CCCP.2	HPI	-0.103863	0.26932
CCCP.2	sitABCD	-0.0937046	0.319208
CCCP.2	Virulence	-0.11653	0.214892
CEFSULODIN.24	Aerobactin	0.206405	0.0268871
CEFSULODIN.24	HPI	0.245978	0.00805291
CEFSULODIN.24	sitABCD	0.232333	0.0124699
CEFSULODIN.24	Virulence	0.263412	0.00445041
CEFSULODIN.AMOXICILLIN	Aerobactin	0.141321	0.131936
CEFSULODIN.AMOXICILLIN	HPI	0.167689	0.0732413
CEFSULODIN.AMOXICILLIN	sitABCD	0.182673	0.0506977
CEFSULODIN.AMOXICILLIN	Virulence	0.170525	0.0684437
CEFSULODIN.CEFACLOR	Aerobactin	0.00632675	0.946497
CEFSULODIN.CEFACLOR	HPI	0.146686	0.117741
CEFSULODIN.CEFACLOR	sitABCD	0.182747	0.0506026
CEFSULODIN.CEFACLOR	Virulence	0.205664	0.0274517
CEFSULODIN.MECILLINAM	Aerobactin	0.145496	0.120783
CEFSULODIN.MECILLINAM	HPI	0.112403	0.231693
CEFSULODIN.MECILLINAM	sitABCD	0.168686	0.0715253
CEFSULODIN.MECILLINAM	Virulence	0.197664	0.0342176
CEFSULODIN.PIPERACILLIN	Aerobactin	0.0761685	0.418475
CEFSULODIN.PIPERACILLIN	HPI	-0.0156634	0.868042
CEFSULODIN.PIPERACILLIN	sitABCD	0.0512916	0.586172
CEFSULODIN.PIPERACILLIN	Virulence	-0.0104623	0.911638
CEPHALEXIN.16	Aerobactin	0.208022	0.0256891
CEPHALEXIN.16	HPI	0.225006	0.0156211
CEPHALEXIN.16	sitABCD	0.230109	0.0133618
CEPHALEXIN.16	Virulence	0.234416	0.011682
CERULENIN.1UM	Aerobactin	0.241948	0.000770641
CERULENIN.1UM	HPI	0.321301	6.18308e-06
CERULENIN.1UM	sitABCD	0.296742	3.21974e-05
CERULENIN.1UM	Virulence	0.372748	1.18241e-07
CERULENIN.2UM	Aerobactin	0.165751	0.0222847
CERULENIN.2UM	HPI	0.207989	0.00398215
CERULENIN.2UM	sitABCD	0.223796	0.00190969
CERULENIN.2UM	Virulence	0.256821	0.000347756
CERULENIN.6UM	Aerobactin	0.257871	0.000328159
CERULENIN.6UM	HPI	0.0820073	0.260662
CERULENIN.6UM	sitABCD	0.132211	0.069008
CERULENIN.6UM	Virulence	0.103502	0.155294
CHIR.0P05	Aerobactin	0.0834795	0.375085
CHIR.0P05	HPI	-0.115111	0.22057
CHIR.0P05	sitABCD	-0.106146	0.25888
CHIR.0P05	Virulence	-0.156032	0.0958735
CHIR090.CCCP	Aerobactin	0.150578	0.0386236
CHIR090.CCCP	HPI	-0.0207674	0.776685
CHIR090.CCCP	sitABCD	0.0146407	0.841519
CHIR090.CCCP	Virulence	-0.0513237	0.483075
CHIR090.CEFSULODIN	Aerobactin	0.112232	0.123151
CHIR090.CEFSULODIN	HPI	-0.0672982	0.356233
CHIR090.CEFSULODIN	sitABCD	-0.0210563	0.773072
CHIR090.CEFSULODIN	Virulence	-0.0997112	0.171072
CHIR090.CEPHALEXIN	Aerobactin	0.10257	0.159069
CHIR090.CEPHALEXIN	HPI	-0.055816	0.444337
CHIR090.CEPHALEXIN	sitABCD	-0.0189337	0.795416
CHIR090.CEPHALEXIN	Virulence	-0.0756973	0.299261
CHIR090.MECILLINAM	Aerobactin	0.113776	0.118047
CHIR090.MECILLINAM	HPI	-0.0619771	0.395617
CHIR090.MECILLINAM	sitABCD	-0.0446615	0.540631
CHIR090.MECILLINAM	Virulence	-0.11093	0.127589
CHLORAMPHENICOL.ERYTHROMYCIN	Aerobactin	0.107789	0.251537
CHLORAMPHENICOL.ERYTHROMYCIN	HPI	-0.110542	0.239557
CHLORAMPHENICOL.ERYTHROMYCIN	sitABCD	-0.0731356	0.437297
CHLORAMPHENICOL.ERYTHROMYCIN	Virulence	-0.20689	0.0265225
CHLORAMPHENICOL.RIFAMPICIN	Aerobactin	0.149223	0.111456
CHLORAMPHENICOL.RIFAMPICIN	HPI	-0.0869839	0.355298
CHLORAMPHENICOL.RIFAMPICIN	sitABCD	-0.0917437	0.329485
CHLORAMPHENICOL.RIFAMPICIN	Virulence	-0.206247	0.0270066
CHLORHEXIDINE.0P8	Aerobactin	-0.115632	0.218474
CHLORHEXIDINE.0P8	HPI	0.0568726	0.546032
CHLORHEXIDINE.0P8	sitABCD	0.0230858	0.806538
CHLORHEXIDINE.0P8	Virulence	0.129888	0.166498
CIPROFLOXACIN.0P001UM	Aerobactin	0.139808	0.0543719
CIPROFLOXACIN.0P001UM	HPI	0.271369	0.000152355
CIPROFLOXACIN.0P001UM	sitABCD	0.232985	0.00121675
CIPROFLOXACIN.0P001UM	Virulence	0.309661	1.37657e-05
CIPROFLOXACIN.0P004UM	Aerobactin	0.0303063	0.678082
CIPROFLOXACIN.0P004UM	HPI	-0.0693359	0.341824
CIPROFLOXACIN.0P004UM	sitABCD	0.0373979	0.60846
CIPROFLOXACIN.0P004UM	Virulence	-0.11151	0.125598
CIPROFLOXACIN.0P01UM	Aerobactin	0.168195	0.149176
CIPROFLOXACIN.0P01UM	HPI	0.123365	0.291673
CIPROFLOXACIN.0P01UM	sitABCD	0.253949	0.0279135
CIPROFLOXACIN.0P01UM	Virulence	0.0947219	0.418885
CIPROFLOXACIN.SPECTINOMYCIN	Aerobactin	0.254241	0.0277278
CIPROFLOXACIN.SPECTINOMYCIN	HPI	0.273418	0.0176195
CIPROFLOXACIN.SPECTINOMYCIN	sitABCD	0.336213	0.00318647
CIPROFLOXACIN.SPECTINOMYCIN	Virulence	0.114225	0.329163
CLINDAMYCIN.3	Aerobactin	0.0857194	0.362362
CLINDAMYCIN.3	HPI	-0.152954	0.102691
CLINDAMYCIN.3	sitABCD	-0.138148	0.140924
CLINDAMYCIN.3	Virulence	-0.203016	0.0295525
COLICINM.0P4	Aerobactin	0.254636	0.00602802
COLICINM.0P4	HPI	0.340211	0.000199139
COLICINM.0P4	sitABCD	0.365392	5.93585e-05
COLICINM.0P4	Virulence	0.347021	0.000144986
CONMEDIAECOLI.NA	Aerobactin	-0.148215	0.0412707
CONMEDIAECOLI.NA	HPI	0.0255363	0.726543
CONMEDIAECOLI.NA	sitABCD	-0.0383319	0.599531
CONMEDIAECOLI.NA	Virulence	0.0587086	0.421053
CUMENE.25	Aerobactin	0.187977	0.044243
CUMENE.25	HPI	0.0931452	0.322119
CUMENE.25	sitABCD	0.0935191	0.320171
CUMENE.25	Virulence	0.063279	0.501677
CURCUMIN.50	Aerobactin	-0.174824	0.0158438
CURCUMIN.50	HPI	0.047113	0.518616
CURCUMIN.50	sitABCD	0.0691661	0.343011
CURCUMIN.50	Virulence	0.0256381	0.725497
CYCLOSERINED.CEFSULODIN	Aerobactin	0.157777	0.0921723
CYCLOSERINED.CEFSULODIN	HPI	0.132016	0.1596
CYCLOSERINED.CEFSULODIN	sitABCD	0.288937	0.00173777
CYCLOSERINED.CEFSULODIN	Virulence	0.241792	0.00923164
DIACEREIN.20UM	Aerobactin	-0.162237	0.0253276
DIACEREIN.20UM	HPI	-0.1058	0.146276
DIACEREIN.20UM	sitABCD	-0.102983	0.157387
DIACEREIN.20UM	Virulence	-0.131188	0.071203
DLSERINEHYDROXAMATE.0P25	Aerobactin	0.0714455	0.327302
DLSERINEHYDROXAMATE.0P25	HPI	0.0912453	0.210554
DLSERINEHYDROXAMATE.0P25	sitABCD	-0.00801992	0.912553
DLSERINEHYDROXAMATE.0P25	Virulence	-0.0199519	0.784676
DM.GLUCOSE25MM	Aerobactin	0.15058	0.041884
DM.GLUCOSE25MM	HPI	0.327137	6.1808e-06
DM.GLUCOSE25MM	sitABCD	0.28858	7.44166e-05
DM.GLUCOSE25MM	Virulence	0.249471	0.000660046
DM.MALTOSE	Aerobactin	0.00952142	0.89765
DM.MALTOSE	HPI	0.101168	0.170615
DM.MALTOSE	sitABCD	0.0406576	0.582674
DM.MALTOSE	Virulence	0.0531029	0.472826
DM.MELIBIOSE	Aerobactin	0.0986386	0.406398
DM.MELIBIOSE	HPI	0.232554	0.0477169
DM.MELIBIOSE	sitABCD	0.28648	0.0140033
DM.MELIBIOSE	Virulence	0.0646469	0.586869
DOXORUBICIN.20	Aerobactin	0.208909	0.0250513
DOXORUBICIN.20	HPI	0.130736	0.163723
DOXORUBICIN.20	sitABCD	0.163596	0.0806376
DOXORUBICIN.20	Virulence	0.168082	0.072561
DOXYCYCLINE.PARAQUAT	Aerobactin	0.160298	0.0870248
DOXYCYCLINE.PARAQUAT	HPI	-0.0395253	0.674927
DOXYCYCLINE.PARAQUAT	sitABCD	0.0622323	0.508794
DOXYCYCLINE.PARAQUAT	Virulence	-0.085464	0.363799
DOXYCYCLINE.PMS	Aerobactin	0.167197	0.0740997
DOXYCYCLINE.PMS	HPI	-0.106006	0.259512
DOXYCYCLINE.PMS	sitABCD	-0.0324116	0.730945
DOXYCYCLINE.PMS	Virulence	-0.111219	0.236678
DOXYCYCLINE.PYOCYANIN	Aerobactin	0.138189	0.140805
DOXYCYCLINE.PYOCYANIN	HPI	-0.0953896	0.310545
DOXYCYCLINE.PYOCYANIN	sitABCD	-0.0295775	0.753683
DOXYCYCLINE.PYOCYANIN	Virulence	-0.0939192	0.318097
DOXYCYCLINE.VANILLIN	Aerobactin	0.110009	0.241845
DOXYCYCLINE.VANILLIN	HPI	-0.0926643	0.324634
DOXYCYCLINE.VANILLIN	sitABCD	-0.0553803	0.556632
DOXYCYCLINE.VANILLIN	Virulence	-0.14821	0.113934
EZ.MEDIA	Aerobactin	0.0951043	0.191814
EZ.MEDIA	HPI	0.0612766	0.40099
EZ.MEDIA	sitABCD	0.0550415	0.450693
EZ.MEDIA	Virulence	0.118168	0.104422
FLUOROCYTOSINE5.1P25	Aerobactin	-0.122774	0.0914976
FLUOROCYTOSINE5.1P25	HPI	-0.033725	0.644131
FLUOROCYTOSINE5.1P25	sitABCD	-0.00106327	0.988384
FLUOROCYTOSINE5.1P25	Virulence	-0.0590666	0.418221
FLUORODEOXYURIDINE5.1P25	Aerobactin	-0.130261	0.0732428
FLUORODEOXYURIDINE5.1P25	HPI	-7.13462e-05	0.999221
FLUORODEOXYURIDINE5.1P25	sitABCD	-0.00671957	0.926688
FLUORODEOXYURIDINE5.1P25	Virulence	0.115369	0.112954
FLUOROURIDINE5.1P25	Aerobactin	-0.24618	0.000617493
FLUOROURIDINE5.1P25	HPI	-0.126511	0.0819784
FLUOROURIDINE5.1P25	sitABCD	-0.0962274	0.186596
FLUOROURIDINE5.1P25	Virulence	-0.149224	0.0398927
FUMARATE.40C	Aerobactin	-0.089028	0.221899
FUMARATE.40C	HPI	-0.0800507	0.272246
FUMARATE.40C	sitABCD	-0.140446	0.053269
FUMARATE.40C	Virulence	-0.103485	0.155359
FUMARATE.40MM	Aerobactin	-0.0354531	0.7068
FUMARATE.40MM	HPI	0.0486102	0.605927
FUMARATE.40MM	sitABCD	0.0310293	0.742007
FUMARATE.40MM	Virulence	-0.0296297	0.753262
FUMARATE.A22	Aerobactin	-0.256785	0.000348434
FUMARATE.A22	HPI	-0.236758	0.00100603
FUMARATE.A22	sitABCD	-0.213185	0.00314518
FUMARATE.A22	Virulence	-0.22043	0.00224281
FUMARATE.CEFSULODIN	Aerobactin	-0.205722	0.00440652
FUMARATE.CEFSULODIN	HPI	-0.199058	0.00589921
FUMARATE.CEFSULODIN	sitABCD	-0.170214	0.018879
FUMARATE.CEFSULODIN	Virulence	-0.206251	0.00430394
FUMARATE.PARAQUAT	Aerobactin	-0.154883	0.0983752
FUMARATE.PARAQUAT	HPI	-0.020501	0.827842
FUMARATE.PARAQUAT	sitABCD	-0.0548351	0.560529
FUMARATE.PARAQUAT	Virulence	-0.0939641	0.317864
FUMARATE.TOBRAMYCIN	Aerobactin	-0.0233786	0.74884
FUMARATE.TOBRAMYCIN	HPI	-0.0857105	0.239672
FUMARATE.TOBRAMYCIN	sitABCD	-0.133295	0.0667425
FUMARATE.TOBRAMYCIN	Virulence	-0.100756	0.166607
FUSIDICACID.VANILLIN	Aerobactin	0.011611	0.901982
FUSIDICACID.VANILLIN	HPI	-0.170886	0.0678527
FUSIDICACID.VANILLIN	sitABCD	-0.175112	0.0612286
FUSIDICACID.VANILLIN	Virulence	-0.239665	0.00988697
GAM.BFRAGILIS	Aerobactin	-0.164742	0.0231244
GAM.BFRAGILIS	HPI	-0.0234996	0.747584
GAM.BFRAGILIS	sitABCD	-0.0973306	0.181572
GAM.BFRAGILIS	Virulence	0.0222212	0.760888
GAM.BIFILONINFANTIS	Aerobactin	-0.142252	0.0502495
GAM.BIFILONINFANTIS	HPI	-0.0390555	0.592653
GAM.BIFILONINFANTIS	sitABCD	-0.0924096	0.204766
GAM.BIFILONINFANTIS	Virulence	0.0166093	0.820075
GAM.BTHETAIOTAOMICRON	Aerobactin	-0.144542	0.0466259
GAM.BTHETAIOTAOMICRON	HPI	0.0138226	0.849871
GAM.BTHETAIOTAOMICRON	sitABCD	-0.01329	0.855592
GAM.BTHETAIOTAOMICRON	Virulence	0.0632632	0.385866
GAM.CPERFRINGENS	Aerobactin	-0.118106	0.104606
GAM.CPERFRINGENS	HPI	0.0131178	0.857442
GAM.CPERFRINGENS	sitABCD	-0.0227862	0.755
GAM.CPERFRINGENS	Virulence	0.0886158	0.224055
GAM.LACIDOPHILUS	Aerobactin	-0.0808665	0.267374
GAM.LACIDOPHILUS	HPI	0.00481124	0.947473
GAM.LACIDOPHILUS	sitABCD	-0.0354631	0.627143
GAM.LACIDOPHILUS	Virulence	0.0770398	0.290747
GELLAN.0P01	Aerobactin	0.0436419	0.549922
GELLAN.0P01	HPI	0.0678839	0.352053
GELLAN.0P01	sitABCD	0.0791536	0.277673
GELLAN.0P01	Virulence	0.0830568	0.254589
GRAMIDICIN.20	Aerobactin	0.201903	0.0304757
GRAMIDICIN.20	HPI	0.205896	0.027274
GRAMIDICIN.20	sitABCD	0.127183	0.17558
GRAMIDICIN.20	Virulence	0.184268	0.0486806
HEXESTROL.20UM	Aerobactin	-0.126156	0.0828472
HEXESTROL.20UM	HPI	-0.062189	0.394001
HEXESTROL.20UM	sitABCD	-0.0780296	0.284575
HEXESTROL.20UM	Virulence	-0.0813802	0.264337
IMIPENEM.0P4	Aerobactin	0.0287657	0.760236
IMIPENEM.0P4	HPI	0.151808	0.105324
IMIPENEM.0P4	sitABCD	0.158515	0.0906409
IMIPENEM.0P4	Virulence	0.216355	0.0202121
INDOLE.40C	Aerobactin	-0.299127	2.76052e-05
INDOLE.40C	HPI	-0.258792	0.000311818
INDOLE.40C	sitABCD	-0.269078	0.000174042
INDOLE.40C	Virulence	-0.179164	0.0133853
INDOLE.A22	Aerobactin	-0.194326	0.00721856
INDOLE.A22	HPI	-0.189364	0.00887865
INDOLE.A22	sitABCD	-0.112268	0.12303
INDOLE.A22	Virulence	-0.166274	0.02186
INDOLE.CEFSULODIN	Aerobactin	-0.203703	0.00481814
INDOLE.CEFSULODIN	HPI	-0.406267	6.03313e-09
INDOLE.CEFSULODIN	sitABCD	-0.284845	6.79816e-05
INDOLE.CEFSULODIN	Virulence	-0.354979	5.02408e-07
INDOLE.TOBRAMYCIN	Aerobactin	-0.202897	0.00499206
INDOLE.TOBRAMYCIN	HPI	-0.359414	3.53012e-07
INDOLE.TOBRAMYCIN	sitABCD	-0.330607	3.18205e-06
INDOLE.TOBRAMYCIN	Virulence	-0.368385	1.70045e-07
KCHROMATE.250UM	Aerobactin	0.00887782	0.903242
KCHROMATE.250UM	HPI	-0.0168651	0.817352
KCHROMATE.250UM	sitABCD	-0.0294313	0.68688
KCHROMATE.250UM	Virulence	-0.0585308	0.422463
LAMOTRIGINE.3	Aerobactin	0.129969	0.074668
LAMOTRIGINE.3	HPI	-0.0158002	0.829152
LAMOTRIGINE.3	sitABCD	-0.0487282	0.505505
LAMOTRIGINE.3	Virulence	-0.0610408	0.404065
LIDOCAINE.100	Aerobactin	0.182285	0.0511998
LIDOCAINE.100	HPI	0.133046	0.156341
LIDOCAINE.100	sitABCD	0.208831	0.0251071
LIDOCAINE.100	Virulence	0.116415	0.215351
LOPERAMIDE.128	Aerobactin	0.0261101	0.720651
LOPERAMIDE.128	HPI	-0.104731	0.150419
LOPERAMIDE.128	sitABCD	-0.0866146	0.234733
LOPERAMIDE.128	Virulence	-0.0975269	0.180689
M9.3HYDROXYCINNAMICACID13P3MM	Aerobactin	0.0599386	0.609474
M9.3HYDROXYCINNAMICACID13P3MM	HPI	0.0150629	0.897939
M9.3HYDROXYCINNAMICACID13P3MM	sitABCD	0.10956	0.349425
M9.3HYDROXYCINNAMICACID13P3MM	Virulence	0.00549738	0.962665
MAC13243.3	Aerobactin	-0.289307	5.15642e-05
MAC13243.3	HPI	-0.0850629	0.243255
MAC13243.3	sitABCD	-0.16409	0.0236819
MAC13243.3	Virulence	-0.0527066	0.47016
MECILLINAM.CEPHALEXIN	Aerobactin	0.022789	0.754971
MECILLINAM.CEPHALEXIN	HPI	-0.0420545	0.56454
MECILLINAM.CEPHALEXIN	sitABCD	-0.062458	0.391954
MECILLINAM.CEPHALEXIN	Virulence	-0.0867295	0.23411
MEROPENEM.0P03	Aerobactin	0.204956	0.0280009
MEROPENEM.0P03	HPI	0.289295	0.00171391
MEROPENEM.0P03	sitABCD	0.37338	3.95716e-05
MEROPENEM.0P03	Virulence	0.346813	0.000146411
METFORMIN.12MM	Aerobactin	-0.142917	0.0491727
METFORMIN.12MM	HPI	-0.0466027	0.52316
METFORMIN.12MM	sitABCD	-0.121612	0.0946326
METFORMIN.12MM	Virulence	0.0279616	0.701753
METFORMIN.25MM	Aerobactin	0.0297712	0.683457
METFORMIN.25MM	HPI	0.0142687	0.845086
METFORMIN.25MM	sitABCD	-0.0458518	0.529884
METFORMIN.25MM	Virulence	-0.00776124	0.915363
METFORMIN.3MM	Aerobactin	-0.275733	0.0028576
METFORMIN.3MM	HPI	-0.0454339	0.629699
METFORMIN.3MM	sitABCD	0.00629722	0.946746
METFORMIN.3MM	Virulence	0.168179	0.0723936
METFORMIN.40MM	Aerobactin	0.165401	0.077305
METFORMIN.40MM	HPI	0.0940372	0.317486
METFORMIN.40MM	sitABCD	0.0691509	0.462742
METFORMIN.40MM	Virulence	0.035295	0.708049
METFORMIN.6MM	Aerobactin	-0.0952954	0.190919
METFORMIN.6MM	HPI	0.0359275	0.622636
METFORMIN.6MM	sitABCD	-0.00678582	0.925967
METFORMIN.6MM	Virulence	0.114612	0.115353
MGCL2.300UM	Aerobactin	0.0897719	0.340029
MGCL2.300UM	HPI	0.0312826	0.739976
MGCL2.300UM	sitABCD	0.181199	0.0526242
MGCL2.300UM	Virulence	0.172068	0.0659437
MITOMYCINC.0P1UM	Aerobactin	0.154356	0.0344299
MITOMYCINC.0P1UM	HPI	0.019611	0.789373
MITOMYCINC.0P1UM	sitABCD	0.0407336	0.578883
MITOMYCINC.0P1UM	Virulence	0.0253211	0.730151
MITOMYCINC.0P5UM	Aerobactin	-0.0968806	0.408313
MITOMYCINC.0P5UM	HPI	-0.150224	0.19829
MITOMYCINC.0P5UM	sitABCD	-0.141703	0.225245
MITOMYCINC.0P5UM	Virulence	-0.0993768	0.396285
MOPS.AAFB	Aerobactin	-0.0554538	0.56866
MOPS.AAFB	HPI	-0.244621	0.0107267
MOPS.AAFB	sitABCD	-0.200346	0.0376211
MOPS.AAFB	Virulence	-0.231625	0.0158652
MOPS.GLUCOSE	Aerobactin	-0.108542	0.261239
MOPS.GLUCOSE	HPI	-0.124973	0.195391
MOPS.GLUCOSE	sitABCD	-0.115618	0.231234
MOPS.GLUCOSE	Virulence	-0.0766035	0.428531
MOPS.NACL	Aerobactin	-0.0253371	0.789943
MOPS.NACL	HPI	0.0684939	0.471001
MOPS.NACL	sitABCD	0.0754521	0.427031
MOPS.NACL	Virulence	0.148151	0.117347
MOPS.PH9	Aerobactin	-0.162964	0.0889343
MOPS.PH9	HPI	-0.152698	0.111257
MOPS.PH9	sitABCD	-0.0447225	0.6427
MOPS.PH9	Virulence	-0.0443255	0.645656
MOPS.XANTHOSINE2P38MM	Aerobactin	-0.0283157	0.812035
MOPS.XANTHOSINE2P38MM	HPI	-0.0819718	0.490546
MOPS.XANTHOSINE2P38MM	sitABCD	-0.0781366	0.511128
MOPS.XANTHOSINE2P38MM	Virulence	-0.198534	0.0922201
MOPSC.FUMARICACID	Aerobactin	-0.0236028	0.806647
MOPSC.FUMARICACID	HPI	0.041797	0.664613
MOPSC.FUMARICACID	sitABCD	0.146301	0.127231
MOPSC.FUMARICACID	Virulence	0.142844	0.136569
MOPSN.LGLUTAMINE	Aerobactin	-0.142565	0.135528
MOPSN.LGLUTAMINE	HPI	-0.0505602	0.598199
MOPSN.LGLUTAMINE	sitABCD	-0.0071448	0.940673
MOPSN.LGLUTAMINE	Virulence	0.0666219	0.487223
MOPSP.GLUCOSE6PO4	Aerobactin	-0.110164	0.254135
MOPSP.GLUCOSE6PO4	HPI	-0.157205	0.102571
MOPSP.GLUCOSE6PO4	sitABCD	-0.164117	0.0881453
MOPSP.GLUCOSE6PO4	Virulence	-0.112665	0.243446
N4.T37	Aerobactin	-0.036896	0.695445
N4.T37	HPI	-0.0250505	0.790436
N4.T37	sitABCD	-0.0294976	0.754327
N4.T37	Virulence	-0.00510913	0.956783
NACL.BIPYRIDYL	Aerobactin	-0.144981	0.122119
NACL.BIPYRIDYL	HPI	0.0316056	0.737389
NACL.BIPYRIDYL	sitABCD	0.152394	0.103971
NACL.BIPYRIDYL	Virulence	-0.0754899	0.422645
NACL.PARAQUAT	Aerobactin	-0.149373	0.111092
NACL.PARAQUAT	HPI	-0.0567794	0.546691
NACL.PARAQUAT	sitABCD	-0.0643565	0.494407
NACL.PARAQUAT	Virulence	-0.0606435	0.519694
NACL.RT	Aerobactin	-0.185293	0.0474181
NACL.RT	HPI	-0.0907382	0.334835
NACL.RT	sitABCD	-0.0896045	0.340934
NACL.RT	Virulence	-0.0706525	0.453059
NACL.UV	Aerobactin	-0.221225	0.0175026
NACL.UV	HPI	-0.131832	0.160189
NACL.UV	sitABCD	-0.0964717	0.305063
NACL.UV	Virulence	-0.107816	0.251418
NIFURTIMOX.12P5	Aerobactin	-0.0167475	0.818604
NIFURTIMOX.12P5	HPI	0.0489309	0.502592
NIFURTIMOX.12P5	sitABCD	0.00198956	0.978266
NIFURTIMOX.12P5	Virulence	0.128393	0.0774957
NONACTIN.30	Aerobactin	0.0669916	0.476863
NONACTIN.30	HPI	-0.0774851	0.410454
NONACTIN.30	sitABCD	-0.0323152	0.731715
NONACTIN.30	Virulence	-0.0520761	0.580449
NOSALT.BILESALTS	Aerobactin	-0.151385	0.106307
NOSALT.BILESALTS	HPI	-0.189607	0.0424025
NOSALT.BILESALTS	sitABCD	-0.237336	0.010651
NOSALT.BILESALTS	Virulence	-0.128135	0.172341
NOSALT.BIPYRIDYL	Aerobactin	-0.115039	0.220858
NOSALT.BIPYRIDYL	HPI	-0.0928928	0.323437
NOSALT.BIPYRIDYL	sitABCD	-0.00440515	0.962733
NOSALT.BIPYRIDYL	Virulence	-0.170144	0.0690739
NOSALT.CEFSULODIN	Aerobactin	-0.0324894	0.730323
NOSALT.CEFSULODIN	HPI	-0.00099749	0.991559
NOSALT.CEFSULODIN	sitABCD	-0.00376295	0.968163
NOSALT.CEFSULODIN	Virulence	0.0957537	0.308694
NOSALT.FUMARATE	Aerobactin	-0.0826585	0.379817
NOSALT.FUMARATE	HPI	-0.0916074	0.330207
NOSALT.FUMARATE	sitABCD	-0.103894	0.269176
NOSALT.FUMARATE	Virulence	-0.173682	0.0634075
NOSALT.PARAQUAT	Aerobactin	-0.0289596	0.758669
NOSALT.PARAQUAT	HPI	0.00607988	0.948582
NOSALT.PARAQUAT	sitABCD	-0.0579577	0.538387
NOSALT.PARAQUAT	Virulence	0.0493477	0.600464
NOSALT.PH5	Aerobactin	-0.124814	0.183828
NOSALT.PH5	HPI	0.00949233	0.919801
NOSALT.PH5	sitABCD	-0.0753763	0.423346
NOSALT.PH5	Virulence	0.0854888	0.363659
NOSALT.RT	Aerobactin	0.0507055	0.590465
NOSALT.RT	HPI	0.0388079	0.680503
NOSALT.RT	sitABCD	-0.0212357	0.821773
NOSALT.RT	Virulence	0.107523	0.252715
NOSALT.UV	Aerobactin	-0.104028	0.268555
NOSALT.UV	HPI	-0.142532	0.128622
NOSALT.UV	sitABCD	-0.137372	0.143193
NOSALT.UV	Virulence	-0.0798248	0.396422
OXACILLIN.0P5UM	Aerobactin	0.115524	0.112468
OXACILLIN.0P5UM	HPI	0.255928	0.000365261
OXACILLIN.0P5UM	sitABCD	0.196571	0.00656302
OXACILLIN.0P5UM	Virulence	0.29196	4.36542e-05
OXACILLIN.40UM	Aerobactin	0.180206	0.0128472
OXACILLIN.40UM	HPI	0.033967	0.641755
OXACILLIN.40UM	sitABCD	0.0482328	0.508714
OXACILLIN.40UM	Virulence	0.0784103	0.282224
OXACILLIN.5UM	Aerobactin	0.187474	0.00959477
OXACILLIN.5UM	HPI	0.0684963	0.347716
OXACILLIN.5UM	sitABCD	0.0907999	0.212799
OXACILLIN.5UM	Virulence	0.117365	0.106817
PARAMOMYCIN.3P1	Aerobactin	0.154393	0.0994568
PARAMOMYCIN.3P1	HPI	-0.0875832	0.35198
PARAMOMYCIN.3P1	sitABCD	-0.203874	0.0288577
PARAMOMYCIN.3P1	Virulence	-0.17586	0.0601131
PARAQUAT.10UM	Aerobactin	0.137856	0.141774
PARAQUAT.10UM	HPI	0.268769	0.00367983
PARAQUAT.10UM	sitABCD	0.301129	0.00107463
PARAQUAT.10UM	Virulence	0.359909	7.79352e-05
PENTAACETICACID.15	Aerobactin	0.228567	0.0140121
PENTAACETICACID.15	HPI	0.475772	7.71668e-08
PENTAACETICACID.15	sitABCD	0.388956	1.73955e-05
PENTAACETICACID.15	Virulence	0.360335	7.63149e-05
PENTAMIDINE.15	Aerobactin	0.0877868	0.350858
PENTAMIDINE.15	HPI	0.101096	0.282353
PENTAMIDINE.15	sitABCD	0.0229293	0.807824
PENTAMIDINE.15	Virulence	0.108915	0.246587
PH5.BILESALTS	Aerobactin	0.00997919	0.915703
PH5.BILESALTS	HPI	-0.0125079	0.894452
PH5.BILESALTS	sitABCD	-0.0945369	0.31491
PH5.BILESALTS	Virulence	-0.100551	0.284969
PH5.FUMARATE	Aerobactin	-0.0710923	0.450245
PH5.FUMARATE	HPI	-0.00959486	0.918938
PH5.FUMARATE	sitABCD	-0.0502921	0.593501
PH5.FUMARATE	Virulence	-0.0567015	0.547242
PH5.RT	Aerobactin	0.00509108	0.956935
PH5.RT	HPI	0.1871	0.0452603
PH5.RT	sitABCD	0.17536	0.0608558
PH5.RT	Virulence	0.207957	0.0257361
PH5.T37C	Aerobactin	-0.134739	0.151091
PH5.T37C	HPI	-0.155725	0.0965373
PH5.T37C	sitABCD	-0.239301	0.0100032
PH5.T37C	Virulence	-0.15095	0.10733
PH5.T40C	Aerobactin	-0.215427	0.0207678
PH5.T40C	HPI	-0.190813	0.0410828
PH5.T40C	sitABCD	-0.288282	0.00178221
PH5.T40C	Virulence	-0.132109	0.159306
PH5.UV	Aerobactin	-0.135182	0.14974
PH5.UV	HPI	-0.117643	0.210513
PH5.UV	sitABCD	-0.0411179	0.662613
PH5.UV	Virulence	-0.133375	0.15531
PH9.A22	Aerobactin	-0.0397113	0.673484
PH9.A22	HPI	0.0244368	0.795456
PH9.A22	sitABCD	-0.145081	0.121859
PH9.A22	Virulence	-0.11755	0.210879
PH9.BILESALTS	Aerobactin	-0.108242	0.251651
PH9.BILESALTS	HPI	-0.13534	0.151082
PH9.BILESALTS	sitABCD	-0.215891	0.0210573
PH9.BILESALTS	Virulence	-0.235883	0.011519
PH9.CEFSULODIN	Aerobactin	-0.152757	0.10314
PH9.CEFSULODIN	HPI	-0.107648	0.252161
PH9.CEFSULODIN	sitABCD	-0.159142	0.089355
PH9.CEFSULODIN	Virulence	-0.185766	0.0468454
PH9.NITRATEK	Aerobactin	0.113098	0.228798
PH9.NITRATEK	HPI	0.170745	0.0680831
PH9.NITRATEK	sitABCD	0.0957254	0.308837
PH9.NITRATEK	Virulence	0.108294	0.249309
PH9.RT	Aerobactin	-0.218029	0.0192428
PH9.RT	HPI	-0.132194	0.159033
PH9.RT	sitABCD	-0.24539	0.00820994
PH9.RT	Virulence	-0.194988	0.0367744
PH9.T37C	Aerobactin	-0.130361	0.164945
PH9.T37C	HPI	-0.130564	0.164285
PH9.T37C	sitABCD	-0.292888	0.0014905
PH9.T37C	Virulence	-0.250328	0.00697052
PH9.T40C	Aerobactin	-0.10879	0.247136
PH9.T40C	HPI	-0.14464	0.123009
PH9.T40C	sitABCD	-0.264526	0.00427928
PH9.T40C	Virulence	-0.188401	0.0437578
PH9.TOBRAMYCIN	Aerobactin	-0.119042	0.205104
PH9.TOBRAMYCIN	HPI	-0.0823478	0.381616
PH9.TOBRAMYCIN	sitABCD	-0.150222	0.109054
PH9.TOBRAMYCIN	Virulence	-0.184339	0.0485924
PH9C.BP	Aerobactin	-0.00815758	0.931048
PH9C.BP	HPI	-0.127364	0.174959
PH9C.BP	sitABCD	-0.148171	0.114029
PH9C.BP	Virulence	-0.345209	0.000157869
PH9C.PQ	Aerobactin	-0.0825734	0.380309
PH9C.PQ	HPI	-0.0602845	0.522173
PH9C.PQ	sitABCD	-0.178269	0.056632
PH9C.PQ	Virulence	-0.18287	0.0504449
PH9C.UV	Aerobactin	-0.173687	0.0634006
PH9C.UV	HPI	-0.224175	0.016019
PH9C.UV	sitABCD	-0.17753	0.0576819
PH9C.UV	Virulence	-0.261344	0.00478452
PHENFORMIN.2P5MM	Aerobactin	0.0654312	0.487211
PHENFORMIN.2P5MM	HPI	0.199247	0.0327778
PHENFORMIN.2P5MM	sitABCD	0.177889	0.057171
PHENFORMIN.2P5MM	Virulence	0.284228	0.0020807
PIERICIDIN.20	Aerobactin	0.241171	0.00941899
PIERICIDIN.20	HPI	0.333755	0.000267269
PIERICIDIN.20	sitABCD	0.282283	0.00223946
PIERICIDIN.20	Virulence	0.329862	0.000318175
PLUMBAGIN.12	Aerobactin	0.146108	0.0448454
PLUMBAGIN.12	HPI	0.0205241	0.779234
PLUMBAGIN.12	sitABCD	-0.0259347	0.72316
PLUMBAGIN.12	Virulence	-0.0537007	0.463013
PMS.PROCAINE	Aerobactin	-0.118558	0.206965
PMS.PROCAINE	HPI	-0.245113	0.00828482
PMS.PROCAINE	sitABCD	-0.228891	0.0138734
PMS.PROCAINE	Virulence	-0.208806	0.0251245
PROCAINE.RIFAMPICIN	Aerobactin	-0.0180807	0.847906
PROCAINE.RIFAMPICIN	HPI	0.132314	0.158653
PROCAINE.RIFAMPICIN	sitABCD	0.0617518	0.512077
PROCAINE.RIFAMPICIN	Virulence	0.142248	0.129393
PROCAINE.TRIMETHOPRIM	Aerobactin	-0.0657529	0.485068
PROCAINE.TRIMETHOPRIM	HPI	-0.212836	0.0223883
PROCAINE.TRIMETHOPRIM	sitABCD	-0.144537	0.123279
PROCAINE.TRIMETHOPRIM	Virulence	-0.0838323	0.373063
PROLINE.500MM	Aerobactin	-0.117636	0.106003
PROLINE.500MM	HPI	-0.0978115	0.179414
PROLINE.500MM	sitABCD	-0.119719	0.09992
PROLINE.500MM	Virulence	-0.0541269	0.458264
PSEUDOMONICACID.2	Aerobactin	0.121448	0.196029
PSEUDOMONICACID.2	HPI	-0.11298	0.229289
PSEUDOMONICACID.2	sitABCD	-0.0651888	0.48883
PSEUDOMONICACID.2	Virulence	-0.140128	0.135262
PVP.0P04	Aerobactin	-0.0684304	0.467428
PVP.0P04	HPI	0.17781	0.0572822
PVP.0P04	sitABCD	0.0287957	0.759993
PVP.0P04	Virulence	0.135265	0.149489
PYOCYANIN.0P2UM	Aerobactin	0.264749	0.000223099
PYOCYANIN.0P2UM	HPI	0.283936	7.18812e-05
PYOCYANIN.0P2UM	sitABCD	0.270894	0.000156632
PYOCYANIN.0P2UM	Virulence	0.35073	7.01027e-07
PYOCYANIN.10	Aerobactin	0.135521	0.148713
PYOCYANIN.10	HPI	-0.0530638	0.573281
PYOCYANIN.10	sitABCD	-0.0400596	0.670787
PYOCYANIN.10	Virulence	-0.161889	0.0838955
PYOCYANIN.10UM	Aerobactin	0.157055	0.181436
PYOCYANIN.10UM	HPI	0.269516	0.0202251
PYOCYANIN.10UM	sitABCD	0.376035	0.000960741
PYOCYANIN.10UM	Virulence	0.115083	0.328876
PYOCYANIN.1UM	Aerobactin	0.220411	0.00224479
PYOCYANIN.1UM	HPI	0.0506579	0.487614
PYOCYANIN.1UM	sitABCD	0.0713007	0.328286
PYOCYANIN.1UM	Virulence	0.104837	0.150004
RAMOPLANIN.150	Aerobactin	0.160607	0.0864088
RAMOPLANIN.150	HPI	0.161199	0.0852407
RAMOPLANIN.150	sitABCD	0.0275676	0.769938
RAMOPLANIN.150	Virulence	0.152909	0.102793
RAMOPLANIN.CEFSULODIN	Aerobactin	0.0525466	0.471511
RAMOPLANIN.CEFSULODIN	HPI	0.0392796	0.590531
RAMOPLANIN.CEFSULODIN	sitABCD	0.034627	0.635292
RAMOPLANIN.CEFSULODIN	Virulence	0.0354399	0.627369
RIFAMPICIN.1UM	Aerobactin	0.201307	0.00535134
RIFAMPICIN.1UM	HPI	0.304001	2.0074e-05
RIFAMPICIN.1UM	sitABCD	0.27198	0.00014702
RIFAMPICIN.1UM	Virulence	0.285113	6.68704e-05
RIFAMPICIN.2UM	Aerobactin	0.235197	0.0011228
RIFAMPICIN.2UM	HPI	0.223399	0.00200158
RIFAMPICIN.2UM	sitABCD	0.242783	0.000762448
RIFAMPICIN.2UM	Virulence	0.155381	0.0327656
SORBITOL.500MM	Aerobactin	-0.0957923	0.188605
SORBITOL.500MM	HPI	-0.186746	0.00988388
SORBITOL.500MM	sitABCD	-0.154149	0.0337129
SORBITOL.500MM	Virulence	-0.119545	0.100417
SPECTINOMYCIN.1P5	Aerobactin	0.0404527	0.667746
SPECTINOMYCIN.1P5	HPI	0.056102	0.551494
SPECTINOMYCIN.1P5	sitABCD	0.0579647	0.538337
SPECTINOMYCIN.1P5	Virulence	0.0321111	0.733345
SPECTINOMYCIN.FOSFOMYCIN	Aerobactin	0.162028	0.0836249
SPECTINOMYCIN.FOSFOMYCIN	HPI	0.223624	0.0162872
SPECTINOMYCIN.FOSFOMYCIN	sitABCD	0.277531	0.00267424
SPECTINOMYCIN.FOSFOMYCIN	Virulence	0.190122	0.041835
SPECTINOMYCIN.NITROFURANTOIN	Aerobactin	0.104669	0.265602
SPECTINOMYCIN.NITROFURANTOIN	HPI	0.140006	0.135607
SPECTINOMYCIN.NITROFURANTOIN	sitABCD	0.18403	0.0489765
SPECTINOMYCIN.NITROFURANTOIN	Virulence	0.162218	0.0832594
SPECTINOMYCIN.VANILLIN	Aerobactin	0.0812908	0.387778
SPECTINOMYCIN.VANILLIN	HPI	0.118657	0.206581
SPECTINOMYCIN.VANILLIN	sitABCD	0.105972	0.259662
SPECTINOMYCIN.VANILLIN	Virulence	0.0493825	0.600207
SPIRAMYCIN.1UM	Aerobactin	0.0843495	0.247244
SPIRAMYCIN.1UM	HPI	0.205675	0.00441581
SPIRAMYCIN.1UM	sitABCD	0.177649	0.0142023
SPIRAMYCIN.1UM	Virulence	0.217077	0.00262613
SPIRAMYCIN.20UM	Aerobactin	0.23473	0.00114941
SPIRAMYCIN.20UM	HPI	0.0370354	0.612893
SPIRAMYCIN.20UM	sitABCD	0.102905	0.158817
SPIRAMYCIN.20UM	Virulence	0.0712716	0.329777
SPIRAMYCIN.5UM	Aerobactin	0.162871	0.0247542
SPIRAMYCIN.5UM	HPI	0.175793	0.0152634
SPIRAMYCIN.5UM	sitABCD	0.190825	0.00835777
SPIRAMYCIN.5UM	Virulence	0.229832	0.00142312
STREPTOZOCIN.1P25	Aerobactin	-0.0565154	0.438641
STREPTOZOCIN.1P25	HPI	0.0257923	0.723912
STREPTOZOCIN.1P25	sitABCD	-0.00734116	0.919928
STREPTOZOCIN.1P25	Virulence	-0.010461	0.886095
SULFAMONOMETHOXINE.RIFAMPICIN	Aerobactin	0.257005	0.00555934
SULFAMONOMETHOXINE.RIFAMPICIN	HPI	0.16362	0.0805925
SULFAMONOMETHOXINE.RIFAMPICIN	sitABCD	0.197508	0.0343628
SULFAMONOMETHOXINE.RIFAMPICIN	Virulence	0.183938	0.0490922
SULFOSALICYLICACID.150	Aerobactin	-0.212446	0.0226414
SULFOSALICYLICACID.150	HPI	-0.036086	0.701811
SULFOSALICYLICACID.150	sitABCD	-0.00117835	0.990028
SULFOSALICYLICACID.150	Virulence	0.116627	0.214508
TEICOPLANIN.10	Aerobactin	0.222776	0.0167085
TEICOPLANIN.10	HPI	0.317827	0.000537602
TEICOPLANIN.10	sitABCD	0.33327	0.000273171
TEICOPLANIN.10	Virulence	0.356132	9.3742e-05
TETRACYCLINE.0P25UM	Aerobactin	0.284233	7.05847e-05
TETRACYCLINE.0P25UM	HPI	0.155765	0.0318719
TETRACYCLINE.0P25UM	sitABCD	0.219107	0.00238747
TETRACYCLINE.0P25UM	Virulence	0.155815	0.0318157
TETRACYCLINE.0P5UM	Aerobactin	0.243044	0.000803177
TETRACYCLINE.0P5UM	HPI	0.162291	0.0264762
TETRACYCLINE.0P5UM	sitABCD	0.205493	0.00478139
TETRACYCLINE.0P5UM	Virulence	0.122255	0.0955431
THIOLUTIN.10	Aerobactin	0.0801705	0.394374
THIOLUTIN.10	HPI	0.276968	0.00273043
THIOLUTIN.10	sitABCD	0.230639	0.0131444
THIOLUTIN.10	Virulence	0.355119	9.84654e-05
THIOSTREPTON.0P8	Aerobactin	-0.200744	0.0314624
THIOSTREPTON.0P8	HPI	-0.00342918	0.970986
THIOSTREPTON.0P8	sitABCD	-0.0144866	0.877876
THIOSTREPTON.0P8	Virulence	0.0806442	0.391577
TIGECYCLINE.10	Aerobactin	-0.030398	0.747077
TIGECYCLINE.10	HPI	0.02344	0.803628
TIGECYCLINE.10	sitABCD	-0.00684731	0.942102
TIGECYCLINE.10	Virulence	0.0418353	0.657095
TOBRAMYCIN.0P0125UM	Aerobactin	-0.333669	2.54505e-06
TOBRAMYCIN.0P0125UM	HPI	-0.180478	0.01271
TOBRAMYCIN.0P0125UM	sitABCD	-0.169215	0.0195995
TOBRAMYCIN.0P0125UM	Virulence	-0.0593635	0.415881
TOBRAMYCIN.0P05	Aerobactin	0.0703431	0.455045
TOBRAMYCIN.0P05	HPI	0.111166	0.236901
TOBRAMYCIN.0P05	sitABCD	0.177081	0.0583274
TOBRAMYCIN.0P05	Virulence	0.13872	0.139272
TOBRAMYCIN.0P05UM	Aerobactin	-0.0102747	0.88811
TOBRAMYCIN.0P05UM	HPI	0.082557	0.257469
TOBRAMYCIN.0P05UM	sitABCD	0.076165	0.296276
TOBRAMYCIN.0P05UM	Virulence	0.149155	0.0399862
TOBRAMYCIN.0P2UM	Aerobactin	-0.0838202	0.250234
TOBRAMYCIN.0P2UM	HPI	-0.0328961	0.652299
TOBRAMYCIN.0P2UM	sitABCD	-0.0214262	0.769197
TOBRAMYCIN.0P2UM	Virulence	0.0938124	0.197947
TOBRAMYCIN.0P8UM	Aerobactin	0.0572858	0.432415
TOBRAMYCIN.0P8UM	HPI	-0.0335279	0.64607
TOBRAMYCIN.0P8UM	sitABCD	-0.108561	0.135976
TOBRAMYCIN.0P8UM	Virulence	-0.0189362	0.79539
TRIMETHOPRIM.A22	Aerobactin	0.0396033	0.674322
TRIMETHOPRIM.A22	HPI	-0.142812	0.127866
TRIMETHOPRIM.A22	sitABCD	-0.0955733	0.30961
TRIMETHOPRIM.A22	Virulence	-0.136938	0.144473
TRIMETHOPRIM.CEPHALEXIN	Aerobactin	0.0155115	0.86931
TRIMETHOPRIM.CEPHALEXIN	HPI	-0.164602	0.0787662
TRIMETHOPRIM.CEPHALEXIN	sitABCD	-0.12405	0.186547
TRIMETHOPRIM.CEPHALEXIN	Virulence	-0.1725	0.0652571
TRIMETHOPRIM.CHLORAMPHENICOL	Aerobactin	0.0917669	0.329362
TRIMETHOPRIM.CHLORAMPHENICOL	HPI	-0.0721745	0.443361
TRIMETHOPRIM.CHLORAMPHENICOL	sitABCD	-0.0576364	0.540645
TRIMETHOPRIM.CHLORAMPHENICOL	Virulence	-0.115645	0.218418
TRIMETHOPRIM.FOSFOMYCIN	Aerobactin	-0.00547733	0.953672
TRIMETHOPRIM.FOSFOMYCIN	HPI	-0.185195	0.0475383
TRIMETHOPRIM.FOSFOMYCIN	sitABCD	-0.127762	0.173606
TRIMETHOPRIM.FOSFOMYCIN	Virulence	-0.171558	0.0667619
TRIMETHOPRIM.IMIPENEM	Aerobactin	-0.0330355	0.72597
TRIMETHOPRIM.IMIPENEM	HPI	-0.219853	0.0182323
TRIMETHOPRIM.IMIPENEM	sitABCD	-0.157341	0.0930857
TRIMETHOPRIM.IMIPENEM	Virulence	-0.181402	0.0523559
TRIMETHOPRIM.PYOCYANIN	Aerobactin	-0.0449173	0.633602
TRIMETHOPRIM.PYOCYANIN	HPI	-0.249121	0.00725709
TRIMETHOPRIM.PYOCYANIN	sitABCD	-0.184871	0.0479343
TRIMETHOPRIM.PYOCYANIN	Virulence	-0.164957	0.0781153
TYLOSIN.50	Aerobactin	0.0852379	0.365074
TYLOSIN.50	HPI	-0.128934	0.16966
TYLOSIN.50	sitABCD	-0.105085	0.263698
TYLOSIN.50	Virulence	-0.182969	0.050319
UREA.50MM	Aerobactin	0.0909694	0.211942
UREA.50MM	HPI	0.138193	0.0572475
UREA.50MM	sitABCD	0.0737786	0.311712
UREA.50MM	Virulence	0.0406393	0.577728
VANCOMYCIN.40	Aerobactin	0.132206	0.158996
VANCOMYCIN.40	HPI	0.101592	0.279984
VANCOMYCIN.40	sitABCD	0.155634	0.0967346
VANCOMYCIN.40	Virulence	0.0150719	0.872982
VANILLIN.200	Aerobactin	0.11079	0.2385
VANILLIN.200	HPI	0.133996	0.153378
VANILLIN.200	sitABCD	0.141087	0.132583
VANILLIN.200	Virulence	0.0854564	0.363842
