## Supplementary Table 5 for "Major role of iron uptake systems in the intrinsic extra-intestinal virulence of the genus *Escherichia* revealed by a genome-wide association study"

### Sheet: feature_importance
condition	Virulence	HPI presence	Aerobactin presence	sitABCD presence
CIPROFLOXACIN.0P001UM	0.0584058	0.00925045	0.00125035	0.000948646
DM.GLUCOSE25MM	0.050948	0.0618713	0.00115805	0.0466199
INDOLE.TOBRAMYCIN	0.0385576	0.0641164	0.0132656	0.0165439
PH9.T40C	0.0260809	0.00754434	0.00445102	0.0126595
CHLORHEXIDINE.0P8	0.02554	0.00146938	0	0
OXACILLIN.0P5UM	0.0251993	0.0116106	0.00125035	0.000873753
SPECTINOMYCIN.NITROFURANTOIN	0.0248962	0.00477047	0.00111639	0.0097207
RIFAMPICIN.1UM	0.0243858	0.0105131	0.00807743	0.00785599
A22.0P5UM	0.0238566	0.00458508	0	0.000141494
INDOLE.CEFSULODIN	0.0219935	0.0895979	0.00553035	0.00376031
PENTAACETICACID.15	0.0209442	0.0457633	0	0.0347374
TOBRAMYCIN.0P0125UM	0.0197293	0.00372199	0.0234944	0
SORBITOL.500MM	0.0192814	0.0065405	0.000634683	0.00405005
PH9.BILESALTS	0.0191661	0.00504258	0	0.00250141
TETRACYCLINE.0P25UM	0.0176565	0.00535647	0.028034	0
MOPSN.LGLUTAMINE	0.0169856	0.00113588	0.00895942	0.000908928
PYOCYANIN.0P2UM	0.0168622	0.00562537	0.0253597	0.00609289
PH9.T37C	0.0168074	0.00787825	0	0.0374016
CIPROFLOXACIN.SPECTINOMYCIN	0.0164034	0.00666742	0.0663746	0.00611149
PENTAMIDINE.15	0.0163535	0	0	0
TETRACYCLINE.0P5UM	0.0136563	0.00339546	0	0.00330735
PYOCYANIN.10UM	0.0132552	0.00772411	0.0013177	0.000428563
PH5.T37C	0.0126866	0.00421023	0	0.00758773
NONACTIN.30	0.0126226	0.00476288	0	0.00106723
MITOMYCINC.0P1UM	0.0124991	0	0	0.00279121
BENZALKONIUM.CHLORHEXIDINE	0.0122871	0.00213747	0	0.00178807
A22.2P5UM	0.0122813	0.001866	0.00498025	0.0148106
INDOLE.40C	0.0118422	0.0135346	0.0111796	0.0231611
PVP.0P04	0.0115774	0.000918051	0	0
PMS.PROCAINE	0.0105102	0	0.00505587	0
UREA.50MM	0.00944109	0.00189116	0.0040102	0.00813649
BLEOMYCIN.0P1UM	0.00888084	0.00512778	0	0.00126307
MOPS.NACL	0.00841892	0	0.00980464	0
GAM.BTHETAIOTAOMICRON	0.00836914	0.00138769	0.00800712	0.00925965
CERULENIN.6UM	0.00835529	0.008841	0.0141694	0
FLUORODEOXYURIDINE5.1P25	0.00834768	0.000541073	0.0107792	0.00205444
SPIRAMYCIN.20UM	0.00834535	0.00104018	0	0.00640509
VANCOMYCIN.40	0.00830186	0.00722875	0.0132963	0.00889272
PH5.RT	0.0080332	0.00103574	0.00229656	0
PIERICIDIN.20	0.00799983	0.00961681	0	0.0051626
CIPROFLOXACIN.0P004UM	0.00739189	0.00221624	0	0.00594169
A22.CHIR090	0.00730927	0.0184881	0	0.00173467
CEFSULODIN.CEFACLOR	0.00728564	0.00416803	0	0.00822005
MEROPENEM.0P03	0.00725013	0.013163	0	0.0120201
A22.CCCP	0.00713875	0.0122933	0.00221083	0.00120141
A22.CEPHALEXIN	0.00656981	0.00500121	0.00473759	0.0112274
DOXYCYCLINE.PYOCYANIN	0.00641052	0	0.0174202	0.00058052
M9.3HYDROXYCINNAMICACID13P3MM	0.00630203	0.00742123	0.00782958	0.00371748
DM.MALTOSE	0.00593766	0.00245048	0.00113098	0.00752696
SULFOSALICYLICACID.150	0.00583608	0.00285002	0.00221568	0.00364787
PH9C.PQ	0.0057293	0.00411694	0.0050506	0
CURCUMIN.50	0.00560409	0.00400373	0.00464416	0.0026598
NOSALT.RT	0.00549519	0.000819251	0.00571261	0.000688347
VANILLIN.200	0.00545875	0.00105057	0	0
FUMARATE.TOBRAMYCIN	0.00527703	0.00423758	0	0.000700966
DIACEREIN.20UM	0.00514869	0.000478375	0.0402459	0.00494027
METFORMIN.25MM	0.00509846	0.00230944	0	0.000908928
MGCL2.300UM	0.00508331	0.00340645	0	0.00243938
MOPS.AAFB	0.00505969	0.00133905	0.00628322	0.0111069
GAM.BIFILONINFANTIS	0.00493779	0.00102647	0.00433018	0.00563384
CLINDAMYCIN.3	0.00490037	0.00140157	0.0135452	0.00123902
PARAMOMYCIN.3P1	0.0048567	0.00484615	0.00820076	0.00917686
GRAMIDICIN.20	0.00482077	0.00114279	0.0100298	0.0091427
NACL.BIPYRIDYL	0.00473648	0.0021513	0	0.00124829
NACL.UV	0.00467735	0.000577746	0	0
A22.PYOCYANIN	0.00450162	0.00168116	0.00137026	0
CONMEDIAECOLI.NA	0.00446022	0.00216648	0.00478177	0.0016541
SPECTINOMYCIN.VANILLIN	0.00444437	0.0004734	0.00402127	0.00201485
N4.T37	0.00444352	0.00055031	0	0.0142468
PARAQUAT.10UM	0.00436202	0.00773764	0.00416818	0.00365264
MAC13243.3	0.00433809	0.00110205	0.0212851	0.0136236
NOSALT.PARAQUAT	0.00425504	0.00380981	0	0
BIPYRIDYL.A22	0.00408113	0.00456823	0.00332287	0.00120952
BENZALKONIUM.PROCAINE	0.00407419	0.00109009	0.000893108	0.00649712
MOPS.XANTHOSINE2P38MM	0.00386776	0.00512463	0.0141145	0
RAMOPLANIN.150	0.00383976	0.00160645	0.0136498	0.00718508
CEFSULODIN.AMOXICILLIN	0.00379054	0.0039368	0	0.0020468
A22.1UM	0.00367359	0.00247103	0.00722943	0.00180248
BIPYRIDYL.40C	0.00362	0.0009885	0.00131574	0.00589315
AMOXICILLIN.0P25UM	0.00359487	0.00825599	0.0403497	0
BIPYRIDYL.CEFSULODIN	0.00353773	0.00241339	0.0060704	0.00445245
PHENFORMIN.2P5MM	0.00348769	0.00240777	0	0
STREPTOZOCIN.1P25	0.00344927	0.000727731	0	0.00546502
FUMARATE.A22	0.00344621	0.00350329	0.00999561	0.00448989
A22.5UM	0.00334401	0.00281423	0.0042412	0
RIFAMPICIN.2UM	0.00326536	0.00751532	0.0119821	0
DM.MELIBIOSE	0.00323737	0.00545752	0.00484523	0.00622215
GAM.CPERFRINGENS	0.00316474	0.000258029	0.00350479	0.00242784
AMIKACIN.PROCAINE	0.00299882	0	0	0.00108547
BIPYRIDYL.TOBRAMYCIN	0.00282716	0.00464388	0.0416985	0.00244605
CHIR090.CCCP	0.00280857	0.00685313	0.00282775	0
DLSERINEHYDROXAMATE.0P25	0.00259052	0.0041239	0.0116947	0
METFORMIN.3MM	0.00239863	0	0	0.00223527
PROCAINE.RIFAMPICIN	0.00230636	0	0	0
AMINOSALICILICACID.100	0.00225311	0.00229476	0.00398541	0.00127268
TRIMETHOPRIM.IMIPENEM	0.00223372	0.000529831	0	0
NOSALT.BILESALTS	0.00213805	0.000494087	0.00706289	0.00524359
BLEACH.0P01	0.00211718	0.00360568	0.00572678	0
CHLORAMPHENICOL.ERYTHROMYCIN	0.00211024	0.00158294	0.00300803	0.00939193
LAMOTRIGINE.3	0.00181883	0.00615049	0.00125003	0.00384451
NACL.PARAQUAT	0.00176935	0	0.00124586	0.011084
HEXESTROL.20UM	0.00168266	0.00491971	0	0.00612889
GAM.LACIDOPHILUS	0.00149973	0	0.00640238	0.00396518
CARBAMAZEPINE.100	0.00140504	0.00137758	0	0
PH5.UV	0.00138816	0.00136248	0.000863505	0.00645554
BENZALKONIUM.25	0.00128085	0	0.00288179	0.0050577
CEFSULODIN.PIPERACILLIN	0.00127836	0	0	0
OXACILLIN.5UM	0.00126425	0.000547092	0.00812426	0.00567328
TYLOSIN.50	0.00125401	0	0	0
MOPS.PH9	0.0012451	0.000972879	0.00310898	0
SPIRAMYCIN.5UM	0.00123011	0.00101871	0.00556061	0.000886098
NOSALT.BIPYRIDYL	0.0012298	0	0.00893566	0
A22.FOSFOMYCIN	0.00121573	0.00146266	0	0
BIPYRIDYL.200	0.00120657	0.000565009	0.00114828	0.00813643
SPECTINOMYCIN.1P5	0.00120551	0.0141994	0	0
AHASBTB06584.0P5	0.0011975	0.00582457	0	0.00356605
IMIPENEM.0P4	0.0011883	0.00211171	0	0
TRIMETHOPRIM.CEPHALEXIN	0.00115783	0.00169657	0	0
PYOCYANIN.1UM	0.00112247	0.000523038	0.00254378	0.00381042
CYCLOSERINED.CEFSULODIN	0.00109219	0.00186316	0.00108085	0.00500645
A22.0P5	0.00105517	0.000896428	0.00831534	0.00655827
NOSALT.CEFSULODIN	0.0010485	0.00162532	0.0198977	0
FUMARATE.40C	0.000954887	0.0157175	0.0073161	0
BOVINESERUM.0P1	0.000929445	0.00354262	0	0.0106711
CEFSULODIN.24	0.000842454	0.000832146	0.00589832	0.00661535
A22.CEFSULODIN	0.00029556	0.0027574	0	0.00210906
MOPS.GLUCOSE	0	0.00314808	0.00316675	0.00208754
CUMENE.25	0	0.00326975	0	0.00490196
FLUOROURIDINE5.1P25	0	0.00148886	0.00260617	0.00374509
SPIRAMYCIN.1UM	0	0	0	0.00242853
FUMARATE.40MM	0	0	0.00592177	0.00639978
SPECTINOMYCIN.FOSFOMYCIN	0	0.0140274	0	0
FUMARATE.CEFSULODIN	0	0.00146029	0.00297164	0.000198969
FUMARATE.PARAQUAT	0	0.000819461	0.00210165	0.00130424
COLICINM.0P4	0	0.0360622	0	0.00499769
FUSIDICACID.VANILLIN	0	0.000744139	0.00123763	0
SULFAMONOMETHOXINE.RIFAMPICIN	0	0.00838585	0	0.00283393
RAMOPLANIN.CEFSULODIN	0	0.00309732	0.00287887	0.00157475
GAM.BFRAGILIS	0	0.000831115	0.0044093	0.00621277
CIPROFLOXACIN.0P01UM	0	0.00220715	0.00347348	0.000389004
AMOXICILLIN.0P5UM	0	0.00915682	0	0.00142832
PYOCYANIN.10	0	0.000894712	0.00417679	0
AMOXICILLIN.1UM	0	0.0136042	0	0.00659773
ARTICAINE.100	0	0.00223072	0.00099686	0
PSEUDOMONICACID.2	0	0.00144547	0	0.00357867
PROLINE.500MM	0	0.00499153	0.00565095	0.0107268
FLUOROCYTOSINE5.1P25	0	0.00647765	0	0.00146155
TEICOPLANIN.10	0	0.00571488	0.00520197	0.00516831
A22.EDTA	0	0.00287059	0.00235068	0.00201995
TRIMETHOPRIM.A22	0	0.00153155	0	0.00237892
A22.1	0	0.00289018	0	0.00426124
DOXORUBICIN.20	0	0.00060509	0.0147873	0
DOXYCYCLINE.PARAQUAT	0	0.00393379	0	0.0103503
TRIMETHOPRIM.PYOCYANIN	0	0.000928126	0	0.0013769
DOXYCYCLINE.PMS	0	0	0	0.00129163
TRIMETHOPRIM.FOSFOMYCIN	0	0.000944684	0	0.00265962
TRIMETHOPRIM.CHLORAMPHENICOL	0	0.00270283	0	0
DOXYCYCLINE.VANILLIN	0	0	0	0.00143416
TOBRAMYCIN.0P8UM	0	0.00338768	0.00942311	0.0033334
CHLORAMPHENICOL.RIFAMPICIN	0	0.0024616	0.0012409	0.00647101
TOBRAMYCIN.0P2UM	0	0.00344515	0	0.00196548
TOBRAMYCIN.0P05UM	0	0.00147243	0.00130411	0.00147636
TOBRAMYCIN.0P05	0	0	0	0.0100204
A22.2	0	0.00104578	0.00313876	0.00711151
TIGECYCLINE.10	0	0	0.00248086	0.00035468
THIOSTREPTON.0P8	0	0.00407974	0	0.00454463
THIOLUTIN.10	0	0.00144402	0.0048951	0.00300111
EZ.MEDIA	0	0.00146943	0	0.00658502
PROCAINE.TRIMETHOPRIM	0	0	0	0
PLUMBAGIN.12	0	0.0027198	0.0117997	0.0100312
GELLAN.0P01	0	0.00356219	0.00367675	0.00578937
CEFSULODIN.MECILLINAM	0	0.00162461	0.00234795	0.00754154
MECILLINAM.CEPHALEXIN	0	0.00314204	0.00813907	0.00183559
CERULENIN.2UM	0	0.00196691	0.0112575	0.00119846
METFORMIN.12MM	0	0.00498948	0	0.0174987
BLEOMYCIN.0P5UM	0	0.00293036	0.00773475	0.00472346
NOSALT.UV	0	0.000511565	0	0.00416953
BLEOMYCIN.1UM	0	0.00204494	0.00330347	0.00121838
NOSALT.PH5	0	0.000476566	0.00630354	0.00449359
CERULENIN.1UM	0	0.020757	0.0208336	0.0138225
NOSALT.FUMARATE	0	0	0.00286569	0.0112554
METFORMIN.40MM	0	0	0.00502127	0.00143017
METFORMIN.6MM	0	0.00265494	0	0.00127318
NIFURTIMOX.12P5	0	0.000957767	0	0.000893108
BROMODEOXYURIDINE.200	0	0.00314144	0.00692023	0.00195908
NACL.RT	0	0.00249025	0.00576615	0.00311784
CEPHALEXIN.16	0	0.0108416	0	0.00183559
MITOMYCINC.0P5UM	0	0.00145088	0	0.00954647
CCCP.2	0	0.00487923	0.00289074	0.00263175
MOPSP.GLUCOSE6PO4	0	0.0170756	0.00403342	0.0225635
MOPSC.FUMARICACID	0	0.000736138	0	0.0048682
CHIR.0P05	0	0.000502422	0.000945409	0
LOPERAMIDE.128	0	0.00524434	0.0182526	0.00221525
LIDOCAINE.100	0	0.000282335	0.00122705	0.000608467
PH9.RT	0	0.00778225	0	0.0409422
BENZALKONIUM.POLYMIXINB	0	0.0109757	0.00366894	0.00197023
CHIR090.MECILLINAM	0	0	0.000893108	0.00380309
PH9C.UV	0	0.000772898	0	0.00266233
INDOLE.A22	0	0.00237256	0.00345111	0.00327579
PH9C.BP	0	0.000603187	0.00530525	0
PH9.TOBRAMYCIN	0	0.0052884	0.00124129	0.0112605
BERBERINE.200	0	0.00024533	0.0276136	0.00228642
BERBERINE.50	0	0.00146197	0	0
PH9.NITRATEK	0	0.000831532	0	0.00133569
PH5.BILESALTS	0	0.00122919	0	0.00259158
PH9.CEFSULODIN	0	0.00386184	0	0.00117957
BILESALTS.0P05	0	0.00110899	0.0103727	0.00486397
PH9.A22	0	0.00413017	0	0.00704379
CHIR090.CEPHALEXIN	0	0.00514943	0.0036643	0.00611129
PH5.T40C	0	0.00400041	0.00582364	0.0293204
CHIR090.CEFSULODIN	0	0	0	0.00364995
KCHROMATE.250UM	0	0.00190741	0.00284196	0.00745807
PH5.FUMARATE	0	0.000499287	0.00223149	0.010087
OXACILLIN.40UM	0	0.00349368	0	9.14783e-05
