## Supplementary Table 6 for "Major role of iron uptake systems in the intrinsic extra-intestinal virulence of the genus *Escherichia* revealed by a genome-wide association study"

### Sheet: Sheet1
Primer use	Primer ID	Sequence (5’-3’)	Reference
Deletion
	H1P1_irp2_KO H2P2_irp2_KO	CAGCAGTTACATGAAGAGAGCAACCTGATCCAGGCCGGCCTGGAgtgtaggctggagctgcttc GTTTGAGTTCACGGAGTAATTCGACGCCGGACCAGTGGCGATGCTCCATAtgaatatcctccttagttc	This work This work
PCR verifications / Sequencing
	verif_irp2.1	CAGGATTCGCTGTTACCGGAC	This work
	verif_irp2.2	GCTCGAACGCCAGATGATCT	This work
	k1	CAGTCATAGCCGAATAGCCT	PMID: 10829079
	k2	CGGTGCCCTGAATGAACTGC	PMID: 10829079
